# *Daphnia magna* modifies its gene expression extensively in response to caloric restriction revealing a novel effect on haemoglobin isoform preference

**DOI:** 10.1101/2020.05.24.113381

**Authors:** Jack Hearn, Jessica Clark, Philip J. Wilson, Tom J. Little

## Abstract

Caloric restriction (CR) produces clear phenotypic effects within and between generations of the model crustacean *Daphnia magna*. We have previously established that micro RNAs and cytosine methylation change in response to CR in this organism, and we demonstrate here that CR has a dramatic effect on gene expression. Over 6000 genes were differentially expressed between CR and well-fed *D. magna*, with a bias towards up-regulation of genes under caloric restriction. We identified a highly expressed haemoglobin gene that responds to CR by changing isoform proportions. Specifically, a transcript containing three erythrocruorin domains was strongly down-regulated under CR in favour of transcripts containing fewer or no such domains. This change in the haemoglobin mix is similar to the response to hypoxia in *Daphnia,* which is mediated through the transcription factor hypoxia-inducible factor 1, and ultimately the mTOR signalling pathway. This is the first report of a role for haemoglobin in the response to CR. We also observed high absolute expression of super-oxide dismutase (SOD) in normally-fed individuals, which contrasts with observations of high SOD levels under in CR in other taxa. However, key differentially expressed genes, like SOD, were not targeted by differentially expressed micro-RNAs. Whether the link between Haemoglobin and CR is the case in other organisms, or is related to the aquatic lifestyle, remains to be tested. It suggests that one response to CR may be to simply transport less oxygen and lower respiration.
