## Supplementary Table 1 for "*Daphnia magna* modifies its gene expression extensively in response to caloric restriction revealing a novel effect on haemoglobin isoform preference"

### Sheet: Sheet1
Supplementary Table S1. Raw and filtered reads per replicate included in this experiment. Mapped read pairs and percentages were taken from the Salmon output logs per replicate.
Replicate Name	Condition	Mother	Raw Read Pairs	Trimmed Read Pairs	Mapped Read Pairs	Mapping Percentage
17H1	Normal Food	17	26752873	23679696	19350434	81.7174
17L1	Caloric Restriction	17	25911184	22594147	18953066	83.8848
19H1	Normal Food	19	24858426	22769487	19462806	85.4776
19L1	Caloric Restriction	19	25578142	22230878	18908133	85.0535
24H2	Normal Food	24	24332120	21222435	18102293	85.2979
24L2	Caloric Restriction	24	25086371	20740916	17298041	83.4006
26H1	Normal Food	26	23640879	19963333	17190428	86.11
26L1	Caloric Restriction	26	25251957	21670717	18601080	85.8351
2H1	Normal Food	2	21888125	19038147	15758107	82.771
2L2	Caloric Restriction	2	23673725	19496758	16625732	85.2743
3H2	Normal Food	3	23370740	19566086	14420086	73.6994
3L2	Caloric Restriction	3	23522365	19682282	16241088	82.5163
4H2	Normal Food	4	23203174	20371538	17320466	85.0229
4L2	Caloric Restriction	4	22932720	20112518	16661248	82.8402
6H1	Normal Food	6	21452900	17532564	14104503	80.4475
6L3	Caloric Restriction	6	22975756	19380666	16251109	83.8522
