## Supplementary Table 3 for "*Daphnia magna* modifies its gene expression extensively in response to caloric restriction revealing a novel effect on haemoglobin isoform preference"

	baseMean	log2FoldChange	lfcSE	svalue
Dapma7bEVm012137	178.714494419713	4.34063902198414	0.392240105482222	8.19958770146463e-18
Dapma7bEVm010596	42.6804541349483	4.80267600434002	0.54463628136313	7.27279558024454e-13
Dapma7bEVm015388	48.5787482230793	3.65359371976931	0.38133976135845	1.05760718637072e-12
Dapma7bEVm001569	489.608702062759	2.93262755466788	0.286953176943207	2.84243232321087e-12
Dapma7bEVm008403	419.689118350455	2.88049127154523	0.29227731252661	1.47086995230617e-11
Dapma7bEVm002478	1182.90352374841	2.31873384660789	0.206522314200977	2.6500262745573e-11
Dapma7bEVm010749	58.0895698864479	4.25741603988064	0.515286272279579	4.12092391836643e-11
Dapma7bEVm018535	735.211682433198	3.64284306297121	0.431645438159433	9.35535431744616e-11
Dapma7bEVm012033	593.790139408949	-4.21699186171698	0.526792177713004	1.39645261217225e-10
Dapma7bEVm003885	3023.83961316458	5.79367824773334	0.793745858558924	2.03067483488728e-10
Dapma7bEVm010313	3429.92718341521	3.44813446429068	0.410737401830979	2.99022273872829e-10
Dapma7bEVm027579	317.07731615292	2.5222775514861	0.262515697712675	5.52390502200375e-10
Dapma7bEVm018439	6382.54755312281	-5.93887783043201	0.861048491910514	8.82986127266019e-10
Dapma7bEVm002421	172.075729896288	2.80419939801612	0.323982664179838	1.73590916985909e-09
Dapma7bEVm022911	2052.85045104917	-6.17101051354902	0.952004222925917	3.48073829710686e-09
Dapma7bEVm011975	155.296604949504	2.31008652877688	0.242401645798028	5.29285780746776e-09
Dapma7bEVm011954	48.3285036223045	2.83893908522419	0.341709725438426	7.15309684001072e-09
Dapma7bEVm028992	61.8235295470972	-5.33340344668628	0.816323893383688	9.8270823080818e-09
Dapma7bEVm005398	451.479321729672	2.62600984247843	0.306734925355999	1.2340226094505e-08
Dapma7bEVm001869	2023.25778561436	2.15766326021891	0.221803549979913	1.62127946063137e-08
Dapma7bEVm011522	23.6512054454952	3.61210223353954	0.501659034675762	2.00120196427493e-08
Dapma7bEVm000254	728.41794563028	4.13584112277372	0.605374306304652	2.41451447932741e-08
Dapma7bEVm007094	39.3457166015938	3.56362458235808	0.49877713728202	2.90736633350474e-08
Dapma7bEVm013021	21.4672263468517	3.55063057790753	0.504149979774362	3.66302992937616e-08
Dapma7bEVm019218	24.8289182837252	-5.12016737894268	0.820398924878687	4.53842782421577e-08
Dapma7bEVm006432	9723.61782432198	2.55223451204758	0.310255193324047	5.44884828256785e-08
Dapma7bEVm007133	194.877387885371	-3.27778322667947	0.459800021374455	6.59439003048903e-08
Dapma7bEVm000405	587.572306999943	2.2680711147221	0.256354520210575	7.70779267505493e-08
Dapma7bEVm001285	2364.37150973	5.91842046949268	1.00314576577657	9.06934339871941e-08
Dapma7bEVm005765	528.515259444432	4.1035040130023	0.636666721525159	1.05840627655158e-07
Dapma7bEVm002778	1966.4695483827	2.05167004993733	0.216176467307484	1.20899482797533e-07
Dapma7bEVm007877	1383.72779154374	2.3382290036413	0.275179271250462	1.35176291567844e-07
Dapma7bEVm023311	1018.23308909924	3.70956337074009	0.558289064983459	1.49474417691854e-07
Dapma7bEVm027932	385.947803993776	2.78707494192873	0.36912693053002	1.64042228767973e-07
Dapma7bEVm011173	198.887134540417	4.1912327590832	0.660220535828947	1.78511777834064e-07
Dapma7bEVm015162	1397.02280575284	1.9722046315472	0.202557247729907	1.95628154152246e-07
Dapma7bEVm004753	1083.64685665425	2.86300121513961	0.388426689546354	2.1218460182692e-07
Dapma7bEVm027761	3684.32231230042	4.65679184369112	0.770908982508423	2.34242509101376e-07
Dapma7bEVm001993	894.16543801609	3.08536795190573	0.443528431510779	2.61302698932196e-07
Dapma7bEVm023794	13.1762596578926	3.61449072967628	0.557464026548812	2.88925419879258e-07
Dapma7bEVm006006	952.609486137852	2.54614185975613	0.334127541109485	3.27035106770963e-07
Dapma7bEVm005446	230.436290722673	-2.27884163082172	0.28124580487805	3.84010959838278e-07
Dapma7bEVm010441	1229.50183746661	5.7673947362385	1.05124781650274	4.42065529576754e-07
Dapma7bEVm000143	242.370574749913	2.25863471270779	0.279675879045866	5.09117390168589e-07
Dapma7bEVm010185	10317.1600729912	2.26217559699523	0.281494690010926	5.79263157617087e-07
Dapma7bEVm002955	1069.91079105293	4.73865487864407	0.835918978345019	6.50700115714158e-07
Dapma7bEVm027667	2335.05015969297	3.17495128377736	0.487452123077704	7.23286242308539e-07
Dapma7bEVm005895	284.009993960505	3.29207404151142	0.517461767187475	8.0662523576067e-07
Dapma7bEVm015386	1375.52701917866	1.65784281427141	0.150168634149809	9.10879806494295e-07
Dapma7bEVm017063	289.877270384967	3.11574732655614	0.488049192434536	1.03834893076503e-06
Dapma7bEVm016549	63.0824601081535	-6.19590792017766	1.20423143441946	1.17466900119874e-06
Dapma7bEVm000531	1663.13805237216	-2.60155696809061	0.373099330434154	1.32189904966746e-06
Dapma7bEVm004192	8662.90505109469	3.87014945961868	0.668673882908674	1.46377939742613e-06
Dapma7bEVm015434	589.627467522118	-2.15327881585771	0.269549335809563	1.6108570223414e-06
Dapma7bEVm002519	539.32190226449	4.61914498940368	0.865188330697937	1.84301997895493e-06
Dapma7bEVm023464	608.384883314764	5.19317511903775	1.00690161633867	2.08879299568379e-06
Dapma7bEVm015079	775.615253005672	2.33581830406007	0.324043548416757	2.38112993232153e-06
Dapma7bEVm000963	777.911956353297	1.47542138901903	0.11685046602281	2.74775044361382e-06
Dapma7bEVm019575	165.723591811214	-2.9601479008695	0.481938679189602	3.10438586069339e-06
Dapma7bEVm003379	748.160120488237	-3.26243331116653	0.556955378578627	3.45784551997203e-06
Dapma7bEVm011979	173.278115176185	3.58013521041319	0.640966367131599	3.8674105321285e-06
Dapma7bEVm010309	580.094086485971	1.85601399790342	0.213031889608935	4.27788454104713e-06
Dapma7bEVm010374	2529.31316882027	2.04708265452847	0.261099572529597	4.69130327051215e-06
Dapma7bEVm027893	1509.03959326199	7.04920500411442	1.5151766201288	5.12898129734934e-06
Dapma7bEVm028868	5258.71854608384	4.45459179533553	0.875534601346598	5.66214398993379e-06
Dapma7bEVm009456	502.484942983254	3.97910988444807	0.762874567691644	6.28985495739485e-06
Dapma7bEVm018446	26970.6773017424	1.5787607495181	0.148486001358756	6.9205443489258e-06
Dapma7bEVm011009	333.714133082341	5.04269716616194	1.05355640735362	7.73384279279433e-06
Dapma7bEVm011064	282.153283108833	3.98224186403152	0.780793241494467	8.59075098995174e-06
Dapma7bEVm014208	14.7419170689011	3.60293607678232	0.681682766572362	9.42746260727192e-06
Dapma7bEVm002889	277.241850936334	1.96608524427496	0.254376605135595	1.03225276453051e-05
Dapma7bEVm006682	441.616394922742	3.76887103135021	0.733858890987174	1.12991411350875e-05
Dapma7bEVm000592	487.593549084992	4.09911604896195	0.822415585650238	1.22700924650869e-05
Dapma7bEVm008478	91.9554630437127	4.75287335250069	0.996769208557882	1.32294436016474e-05
Dapma7bEVm014411	271.313569859602	5.06123226609825	1.08197492509918	1.42154323497852e-05
Dapma7bEVm009665	794.437500804515	2.13449780582888	0.302248033099104	1.51754920280272e-05
Dapma7bEVm011072	435.875293469371	-2.43765050681536	0.387300058793753	1.63137540030128e-05
Dapma7bEVm011490	584.94762912523	4.00055864903691	0.815145788597994	1.75937903512391e-05
Dapma7bEVm002485	42.3579310851268	-3.14881174655466	0.585694458802241	1.89132722618138e-05
Dapma7bEVm011823	118.879036641569	2.1854640525492	0.324292991544113	2.02809013691685e-05
Dapma7bEVm008426	239.856924133899	4.34545912721971	0.915763297883831	2.16292880527951e-05
Dapma7bEVm004961	128.081431140681	1.76650364816594	0.210570726271672	2.30271400545529e-05
Dapma7bEVm009700	3482.04292912428	4.74966873274183	1.03461097378126	2.44956260500532e-05
Dapma7bEVm015276	672.751647499349	4.07612395935208	0.857207525359681	2.61833822012423e-05
Dapma7bEVm005595	7287.35365959951	2.11376324213651	0.310480792811655	2.78413479976246e-05
Dapma7bEVm001964	17090.4274270701	1.99785843559515	0.280049030458656	2.96479748429564e-05
Dapma7bEVm002920	575.089170105666	1.72584549473324	0.20429201407707	3.14962339579978e-05
Dapma7bEVm003372	57.9127186458451	1.77693282941538	0.219295029322854	3.33872101124072e-05
Dapma7bEVm004451	522.680668444811	1.69473385265998	0.196350792478008	3.52751190615654e-05
Dapma7bEVm002691	267.230521485123	1.61895831870157	0.175178650166839	3.71632292693235e-05
Dapma7bEVm000549	1255.63669279841	-2.01689520289968	0.28821533680408	3.90533033646367e-05
Dapma7bEVm001650	532.201260172118	3.18686731715644	0.625554617445641	4.11966989752158e-05
Dapma7bEVm001537	16477.1011144347	1.93271388209939	0.267393698575661	4.33684772920166e-05
Dapma7bEVm015067	1888.08296161556	1.99647382759948	0.285948533917226	4.5526805157695e-05
Dapma7bEVm001613	190.609933263833	1.81797114700524	0.235570694573539	4.77635088102641e-05
Dapma7bEVm003934	201.126500363855	4.79826312407611	1.09576279107773	5.00140833019113e-05
Dapma7bEVm000066	6043.62709627014	1.88436071657644	0.25735680680728	5.2538014792698e-05
Dapma7bEVm007778	112.623777170873	5.27627799727203	1.24713383991266	5.50940921918324e-05
Dapma7bEVm004467	7160.89731599597	-6.42167401358593	1.59204054464534	5.78732458789947e-05
Dapma7bEVm028641	21.0877589260763	3.67420500702983	0.786755594630959	6.06757918743977e-05
Dapma7bEVm026728	10.2246071476327	3.66238746950469	0.787689508949345	6.36634997742569e-05
Dapma7bEVm027802	260.702343628354	4.58675300181287	1.06144712100648	6.66040196144338e-05
Dapma7bEVm006722	5981.53353041073	2.2883010691592	0.381811855119992	6.95513855438771e-05
Dapma7bEVm010192	2662.31066439423	-5.43247156369726	1.31364530833635	7.24420833406793e-05
Dapma7bEVm005392	213.498751528382	5.29586775307998	1.27392703360962	7.53038226007124e-05
Dapma7bEVm001509	187.436806183159	1.77264249353216	0.229374537459817	7.81587456802194e-05
Dapma7bEVm005855	624.862037100844	1.73413272673861	0.218326577433265	8.10370664115104e-05
Dapma7bEVm027672	172.98771074736	1.94147518551108	0.280857258087275	8.39990864941081e-05
Dapma7bEVm005796	101.563208837432	5.33421707252108	1.29530584564263	8.69880013085205e-05
Dapma7bEVm026595	5.4153011912414	4.32724529977474	0.997024202805961	9.00442157329811e-05
Dapma7bEVm003339	478.355134852546	4.05576297103091	0.917801298082649	9.31528841545871e-05
Dapma7bEVm000715	1377.02609473114	1.527563601654	0.159391783615677	9.64883272533203e-05
Dapma7bEVm018601	10277.6311454611	1.53432715329725	0.161474197265809	9.97765335605955e-05
Dapma7bEVm030423	88.6828097011269	5.92089017505825	1.50013344461823	0.000103449378016053
Dapma7bEVm010618	120.604873611824	-2.45501947973044	0.446640864525394	0.000107433351373546
Dapma7bEVm011748	23.0219636144575	-2.6294131185103	0.502204557940459	0.000111578255136121
Dapma7bEVm006134	118.616740349414	2.9205057012142	0.594941727300491	0.000115950843323378
Dapma7bEVm005278	4465.23593166065	2.22951684031752	0.383164450426166	0.000120615136592203
Dapma7bEVm027538	582.192306908266	1.64297980016295	0.200575139836278	0.00012526305737911
Dapma7bEVm011635	15.4528603599466	-3.51881004870035	0.791722690461177	0.000130325453000979
Dapma7bEVm006943	115.912887219615	3.71034880447201	0.85488523289692	0.000135538323520953
Dapma7bEVm007743	1973.79222844839	3.52167638637775	0.79559842364107	0.00014068487440363
Dapma7bEVm007086	64.0514353585709	6.37928690482353	1.70164375194859	0.000145927457172447
Dapma7bEVm004464	325.494569451373	4.08309149986511	0.975733863939619	0.00015111737465056
Dapma7bEVm001307	359.263046656408	2.8942322738969	0.599750671303685	0.000156254679575613
Dapma7bEVm011584	94.1250251387088	1.57129066021575	0.181088783079861	0.000161388895975051
Dapma7bEVm027389	304.694069264547	2.24382714213225	0.395814488906009	0.000166714198670471
Dapma7bEVm027358	37.249175397663	-3.36772000922134	0.754613791562869	0.000172064222598477
Dapma7bEVm027985	63.0132066640672	-2.39111018017251	0.443672242842586	0.000177381292656818
Dapma7bEVm009495	270.293746564695	-2.6813876748489	0.538715713240433	0.000182946609502789
Dapma7bEVm004089	210.593169553476	2.50016513055535	0.481478496316572	0.000188553111756394
Dapma7bEVm005341	263.294042629704	1.66494460253065	0.214286660513003	0.00019437960663441
Dapma7bEVm028463	1913.30919534671	2.20978956683402	0.392166494575178	0.000200573334139897
Dapma7bEVm029610	56.9118027036808	1.80059462708312	0.259624378349175	0.000206705907878571
Dapma7bEVm006464	158.827447374242	1.81269612016775	0.264422167605244	0.00021301098265429
Dapma7bEVm027395	1874.64628774706	1.88256585333174	0.287742509035072	0.000219388443555859
Dapma7bEVm010982	58.3417035045462	3.63309837762452	0.859833291943604	0.000225802281144291
Dapma7bEVm008118	131.963158618991	-2.97810335156835	0.647072340762265	0.000232266053774444
Dapma7bEVm008173	302.706333487556	-3.06233097857589	0.678025084607329	0.000239057912443334
Dapma7bEVm027252	151.478977258853	1.65092522292203	0.214174707701668	0.000245821330240544
Dapma7bEVm004877	768.532022295979	1.64425693068779	0.213007611725352	0.000252907169021989
Dapma7bEVm028646	661.860048980353	1.64121559136326	0.212140481340871	0.000259950574628209
Dapma7bEVm007951	458.58675823779	4.78403923925716	1.25277356437982	0.00026695558127133
Dapma7bEVm003097	720.218794139	3.47023759102673	0.818642382648607	0.000273951906049112
Dapma7bEVm008217	1797.22814527399	-4.40508279867579	1.12869625995944	0.000280870667604905
Dapma7bEVm012353	87.3336962173824	2.03750891767295	0.344319262738582	0.000287799408266191
Dapma7bEVm013080	108.062980379446	3.00420436042048	0.665255858931242	0.000294649415613838
Dapma7bEVm001266	2201.32517995009	1.7468226200281	0.248040971611118	0.000301458819931183
Dapma7bEVm012240	10.3324247998288	2.83215274586947	0.608522360137982	0.000308178599767048
Dapma7bEVm006258	183.360560434434	4.8309114111265	1.27368256146819	0.000314897226506807
Dapma7bEVm001311	33.3226051686989	2.30754523890928	0.437452141683234	0.000322079711192532
Dapma7bEVm028551	512.702978308541	4.38868939591323	1.13378328589772	0.000329172764065104
Dapma7bEVm005346	359.707642001384	3.72500061351108	0.912292042636742	0.000336228680642895
Dapma7bEVm016031	552.219344528365	1.92762156785779	0.312271625517276	0.000343696592842745
Dapma7bEVm010301	374.618350375743	1.67025972823751	0.225901468356333	0.000351178464991709
Dapma7bEVm005633	60.3835595851203	1.65492344323061	0.221407826460533	0.000358851879990686
Dapma7bEVm007874	320.612442930533	1.66782035861282	0.226474415527516	0.000366726838343607
Dapma7bEVm010275	41036.9022932621	1.91685328255604	0.311016409091641	0.00037452963962132
Dapma7bEVm005357	344.541686517271	2.50753091225392	0.512433212792885	0.000382431898444376
Dapma7bEVm006010	59.8462064192632	2.26960701138236	0.432695967292626	0.00039049270839657
Dapma7bEVm018492	882.04029594963	2.21560402972454	0.416037215482911	0.00039887299568527
Dapma7bEVm004383	193.426170976002	1.68359585671771	0.234187471429122	0.000407248581658444
Dapma7bEVm029665	107.515309314591	1.51007634665617	0.175113401303444	0.000415736763247548
Dapma7bEVm010129	189.067758089632	1.93243945426513	0.321583654573699	0.000424595990075537
Dapma7bEVm024269	68.6597512425834	3.07603048311703	0.71769346116971	0.000433598925181476
Dapma7bEVm009920	491.291098328776	1.82286955241164	0.284582210117381	0.000442535293065481
Dapma7bEVm005342	774.934664742693	2.28307638891266	0.443797416503628	0.000451378144484819
Dapma7bEVm002876	1280.5861355825	1.66911117064688	0.233576694021584	0.000461116806807978
Dapma7bEVm001592	1384.67662649949	-2.18119393311485	0.412845844324488	0.000470878590414091
Dapma7bEVm000850	1659.42500628438	1.8403563721136	0.295641465433111	0.000481274412052843
Dapma7bEVm028169	53.9842534511371	1.98450896015665	0.347707482953243	0.000492009812656043
Dapma7bEVm009914	212.839854347486	1.70804117401204	0.250427133691751	0.000502793862986556
Dapma7bEVm000535	4358.06979549409	1.6730373617075	0.238920647536852	0.000513897902449282
Dapma7bEVm009004	10.2446118130077	-2.28657024782281	0.456954126208356	0.000524937604593342
Dapma7bEVm006795	1009.73050975179	1.98658061644879	0.350744254778355	0.000535969121829142
Dapma7bEVm007765	304.093790518445	1.89347454517828	0.317698243456482	0.000546896267260081
Dapma7bEVm015863	594.702951985618	1.44225180866243	0.157774336240341	0.000558105717139185
Dapma7bEVm022970	187.267101151054	2.74856588979452	0.624264590858084	0.000569280495162707
Dapma7bEVm028895	58099.3567110798	1.85347799370376	0.304720978157346	0.000580337050639143
Dapma7bEVm019165	1496.81632779969	1.7857987518048	0.280573679831092	0.000591277990658632
Dapma7bEVm001768	1940.23507649442	3.01175394524678	0.721554161536545	0.000602657868793487
Dapma7bEVm019377	198.206404453299	2.30606832048162	0.469588840116589	0.000614220563739302
Dapma7bEVm004278	195.971633569693	-2.62857852982494	0.5861906871785	0.000625797008815823
Dapma7bEVm015184	839.096238965348	3.5302758364171	0.912301091760503	0.000637465287053318
Dapma7bEVm001657	499.794059133736	3.0352231975234	0.737810282531289	0.000649715117567939
Dapma7bEVm003888	406.614198162034	1.80480152824032	0.291960872702342	0.000661925425605441
Dapma7bEVm016171	310.569707224386	2.12374284994501	0.407696587917157	0.000674015535060336
Dapma7bEVm015141	2622.49201903358	1.5316211670402	0.193549329517923	0.000686440693500406
Dapma7bEVm027686	22.551142576011	-1.7867721582966	0.28741756179408	0.000699192331881338
Dapma7bEVm007469	350.39597512274	2.51042507276785	0.554965324966022	0.000712605948381497
Dapma7bEVm018767	44.4229839313395	1.88217706538004	0.324502772747767	0.00072603961170122
Dapma7bEVm021584	407.873271623708	-2.80959008109452	0.667407273822022	0.000739707425705514
Dapma7bEVm017578	429.422053277612	4.03629835732246	1.12026515719716	0.000753287819686128
Dapma7bEVm023452	18.4621323143545	2.92587876875416	0.712039310743537	0.000767023081944257
Dapma7bEVm015674	153.420453133563	1.81690001740485	0.302164828996602	0.00078068327715998
Dapma7bEVm006691	166.595533471254	2.80205365010277	0.668055603226756	0.000794524321204861
Dapma7bEVm015489	557.405619184431	-2.16490985729666	0.433837906287614	0.000808892791674305
Dapma7bEVm004347	2978.73229875005	2.22333932665442	0.455658154743441	0.00082313545151517
Dapma7bEVm030451	308.085051724051	2.09573786557395	0.408545233774635	0.000837384266537965
Dapma7bEVm019397	289.43036066583	1.74398863094925	0.278251061710701	0.000851946446775625
Dapma7bEVm001288	35.5145201560725	2.03985370591995	0.390699528042302	0.000867058467663219
Dapma7bEVm013240	52.9363446446786	1.54904397132377	0.208084877133504	0.000883374888815625
Dapma7bEVm029200	535.141036774375	3.57955869686885	0.980879674620747	0.000900063812108617
Dapma7bEVm004886	51.221042712518	2.05026203651758	0.399500551213843	0.000916644887976441
Dapma7bEVm028965	3659.57080156269	1.56194997822541	0.213975162098675	0.000933230547115891
Dapma7bEVm015211	16084.4685299553	5.75347436381693	1.81146448568481	0.000949786905575192
Dapma7bEVm005300	70.2659597643015	-2.31115028403567	0.500422740889189	0.000966432323126701
Dapma7bEVm009455	632.466031013854	1.70492665664501	0.269156932110343	0.000982983965805519
Dapma7bEVm009710	748.101898880006	2.86407323810642	0.717955671675326	0.00100082054626143
Dapma7bEVm000855	809.489478679454	1.56975788644629	0.21979018113818	0.00101875518464835
Dapma7bEVm010197	76.5348308455361	2.03500889505374	0.400852471925622	0.00103720279934115
Dapma7bEVm009616	2330.48388619825	1.6073590169361	0.235343117142357	0.00105556251765606
Dapma7bEVm008651	420.528083600863	4.37802182847411	1.30981157638383	0.00107386572052282
Dapma7bEVm004930	222.14434350118	3.59738376171064	1.00855894867337	0.00109224512036447
Dapma7bEVm013745	8.72866446592496	3.42299904151818	0.941666426549774	0.00111060513355056
Dapma7bEVm000250	335.346887122232	1.59625812673369	0.231883488207329	0.00112891186616463
Dapma7bEVm005680	176.24626242803	1.94180699813195	0.36736042191355	0.00114757100183856
Dapma7bEVm007382	87.4181378377565	1.53181891580865	0.208055968816009	0.00116658268995294
Dapma7bEVm001001	766.330268005301	1.60378559521287	0.236525275910637	0.00118565805674119
Dapma7bEVm009912	3222.24328946475	1.34322930190435	0.134516461775202	0.00120464056244718
Dapma7bEVm011308	3119.62293923052	2.08646311237127	0.42674301783802	0.00122384653095615
Dapma7bEVm004931	75.2171015627372	3.16472767240953	0.853116587837072	0.00124348420060767
Dapma7bEVm002481	583.48501755232	-2.88394159190584	0.747963509624216	0.00126431351857383
Dapma7bEVm023093	143.11356092912	1.98032555254275	0.390177668995211	0.00128542718220972
Dapma7bEVm003290	209.76776084501	-2.41480142903661	0.5636345996453	0.00130653272850243
Dapma7bEVm015648	133.998095674512	1.55451646747096	0.221197958737314	0.00132769906105355
Dapma7bEVm019512	11.5709134341007	2.48185256220399	0.592599644140828	0.00134915949905148
Dapma7bEVm005385	263.622734664367	2.70092535710367	0.681717751263077	0.00137085979263406
Dapma7bEVm028377	157.04876487752	-3.33141948628114	0.940598757459013	0.00139366803056122
Dapma7bEVm015119	800.729267997138	2.40782903061971	0.568238801178073	0.00141636839909435
Dapma7bEVm029656	979.956797379292	1.67661723631481	0.27330275763299	0.00143901898643276
Dapma7bEVm002471	1088.58002788711	1.86185835032741	0.34825500313279	0.00146154781887464
Dapma7bEVm011370	307.1465757554	1.5857826779895	0.23684784175563	0.00148400735971539
Dapma7bEVm001639	408.183132687373	-3.80093135520922	1.13422204314571	0.00150657827159258
Dapma7bEVm000390	1007.48618767603	1.72953697107398	0.295881432603369	0.001529267061189
Dapma7bEVm015453	70.2097031937635	2.19378034800699	0.489025178215218	0.00155380588629841
Dapma7bEVm010445	171.89879790627	3.47842630404167	1.01668584718449	0.00157842901698462
Dapma7bEVm015503	67.6797810753327	2.29248478019867	0.531331838819237	0.00160329575763591
Dapma7bEVm028553	31.1724635466872	3.14454363618784	0.883277749916912	0.0016283550595408
Dapma7bEVm022898	268.728886477991	3.31279899778828	0.954318426448524	0.00165359396673597
Dapma7bEVm023201	6694.16744384748	1.59203750581332	0.24436771166754	0.00167869166981973
Dapma7bEVm005331	407.780694322892	1.49675382126472	0.205443500762344	0.00170400258159678
Dapma7bEVm018833	36.8036790950781	-1.74695739777092	0.310941550468811	0.00173051871573946
Dapma7bEVm014951	4077.70876221818	3.14098195943983	0.896615599347796	0.00175815458051396
Dapma7bEVm011483	60.9108842646099	-3.46477373978329	1.0339155870176	0.00178593609120467
Dapma7bEVm002491	1284.44752234675	1.64341480197119	0.270980564059983	0.00181440332550145
Dapma7bEVm015722	13.0160198767604	-1.91338432079502	0.385248966788211	0.00184297889354091
Dapma7bEVm011534	626.212148124336	1.94656502760044	0.399544929196979	0.00187149723085808
Dapma7bEVm003427	658.168396073146	1.5338195183181	0.22572115558783	0.00190019091011566
Dapma7bEVm015011	3792.80206163632	-2.16210584106071	0.493568925549445	0.00192968587758985
Dapma7bEVm002432	1587.52910833086	-1.925096109749	0.393136563926679	0.00195908315219619
Dapma7bEVm000702	713.083538663846	1.99042991278106	0.421001581376933	0.00198830279880184
Dapma7bEVm009991	466.230148803996	1.41455865205729	0.176363339987175	0.00201748630625967
Dapma7bEVm011115	613.470921795897	1.61139478890507	0.260482528069916	0.00204678165327479
Dapma7bEVm020131	546.418446538295	2.3026813990065	0.555123119520413	0.00207589796282109
Dapma7bEVm004343	1952.52362178394	1.41842620976127	0.178600274659362	0.00210517026173816
Dapma7bEVm003312	9829.0081331562	1.25135603562819	0.107472578718606	0.00213461743450329
Dapma7bEVm015440	411.374720456898	1.93775601089988	0.402821166430523	0.00216493605168726
Dapma7bEVm002258	513.908756024734	1.78853547502408	0.339357375986088	0.00219546950947334
Dapma7bEVm005116	9.25827467892	2.10959590072406	0.478902260260951	0.00222646016367698
Dapma7bEVm001943	2626.63040601779	1.62863077332605	0.272199775339842	0.00225800404505593
Dapma7bEVm003742	437.101757101831	1.36700230683956	0.158972412958907	0.00228939769200792
Dapma7bEVm029249	17.3403042602098	-2.93097947729737	0.837618724285473	0.00232089929686632
Dapma7bEVm012028	94680.4368824229	-2.35440239572459	0.587623280499254	0.00235220872366733
Dapma7bEVm001852	1057.3961221338	2.10218489746751	0.478600700780193	0.00238348843795805
Dapma7bEVm000050	432.930377042176	1.86727939440456	0.379608130638188	0.00241650572128049
Dapma7bEVm003920	304.220494633673	2.42995746210108	0.626079585825865	0.00244935085191089
Dapma7bEVm018444	1220.42683798225	1.62892563038056	0.27548558983548	0.00248206236520616
Dapma7bEVm015017	9156.21362644356	1.57871517353151	0.253615095944051	0.0025146520349519
Dapma7bEVm008248	18.1683573979575	2.02962270091922	0.452696879945391	0.00254782140560402
Dapma7bEVm012292	167.994527672489	1.95685539626519	0.420853260120217	0.00258083600900098
Dapma7bEVm001294	285.150691901809	1.69795204707674	0.30720776210427	0.00261379474981884
Dapma7bEVm009664	588.157472756994	4.01227570935624	1.3260138409455	0.00264653909247895
Dapma7bEVm028334	3721.10159076659	2.09441818056051	0.48256436367798	0.00267946044784435
Dapma7bEVm029615	105.791919158944	2.00442575321673	0.442978744482547	0.00271219628595178
Dapma7bEVm004964	1221.39528632813	2.76797650991938	0.779866030867072	0.00274474021618111
Dapma7bEVm010082	531.68263315434	3.22640162367767	0.982160527777556	0.00277706958100126
Dapma7bEVm000577	2779.26969939516	1.64950132015376	0.287113363868384	0.00280968165850521
Dapma7bEVm001315	4129.54124827966	3.29816683069869	1.0264811098248	0.00284470753248578
Dapma7bEVm023288	78.2752506597167	-2.80639541742968	0.812912628863543	0.0028814669659198
Dapma7bEVm013260	51.64776206576	2.81146445403906	0.815510563888782	0.00291806863031101
Dapma7bEVm007386	24.6826679128297	3.77429349886205	1.25177245708911	0.00295501076058848
Dapma7bEVm012381	210.792847245671	3.51831895964249	1.13841892938349	0.00299219869804126
Dapma7bEVm011744	174.278216373508	-2.86869411433948	0.844826775488547	0.00302914834074679
Dapma7bEVm018866	28.2042558594158	-3.15265927565574	0.978313154822157	0.00306725667777075
Dapma7bEVm001224	249.9212311398	2.95595361490204	0.889249152187771	0.0031052005134422
Dapma7bEVm000651	1573.61805916261	3.45317311749971	1.11865935580502	0.00314370224796329
Dapma7bEVm002676	177.0077521953	1.78871618047032	0.360007743721415	0.00318220330490047
Dapma7bEVm009997	1464.0661789212	-1.94062155875251	0.429813342646049	0.00322073793680836
Dapma7bEVm010239	2535.7694392493	1.46278328609248	0.211502930056378	0.00325905346063732
Dapma7bEVm004404	626.915819340868	1.82878740636226	0.378985538722579	0.00329725760834055
Dapma7bEVm004790	44.2806361401916	2.6756214406151	0.766803763862688	0.0033354074250172
Dapma7bEVm004854	5616.37909270688	1.8627558531923	0.395822084662904	0.00337399476229332
Dapma7bEVm008122	726.503261192945	1.87692569403429	0.402572557328448	0.00341249028935638
Dapma7bEVm029146	35.8579244413843	2.2672124455999	0.581998803872537	0.0034508459200877
Dapma7bEVm015270	1579.08755698229	1.55967606849846	0.258042441633529	0.00349001194145886
Dapma7bEVm014747	251.191291610277	2.25977084530669	0.581869810429316	0.00352941374813205
Dapma7bEVm000149	629.687696037682	3.38283360227775	1.1016878564697	0.00356882740158399
Dapma7bEVm022484	313.350845987327	1.38924912267225	0.180190889378114	0.00360832440412708
Dapma7bEVm012080	9.08433457897574	3.7013304843126	1.25133078580625	0.00364774385191104
Dapma7bEVm018777	60.0427173762123	2.95697175701013	0.906811661177092	0.00368698995651758
Dapma7bEVm023889	382.995095219805	3.33172193243796	1.08173456338688	0.00372630392289665
Dapma7bEVm011038	353.237476902634	1.32173606960978	0.149501718171654	0.00376580942816158
Dapma7bEVm023133	1684.33233869057	-1.92674644865608	0.430966066105178	0.00380527080310032
Dapma7bEVm010238	1043.32709992497	1.58253176447626	0.271737403086467	0.00384534284188578
Dapma7bEVm004938	89.7236842499604	3.25710807229498	1.05311802020861	0.00388521434921306
Dapma7bEVm011274	276.318422931654	1.72768129148174	0.339606536747749	0.00392489718430412
Dapma7bEVm015437	116.721546330029	-2.72026667482701	0.803627081730929	0.00396459564266407
Dapma7bEVm011575	563.646862856101	2.79058179312194	0.836729961335348	0.004004122404
Dapma7bEVm011558	112.883079514801	1.75568889594848	0.35319710192543	0.00404344744226798
Dapma7bEVm029264	297.989213712795	2.17687192855271	0.551922697480672	0.00408347032216637
Dapma7bEVm005563	276.171523190629	2.72830016892131	0.81111410988748	0.00412343970440828
Dapma7bEVm015315	1690.64810733518	1.7515162927145	0.352736513980221	0.00416318550257513
Dapma7bEVm028512	265.619548056718	2.36300434981511	0.642545504037503	0.00420390808770304
Dapma7bEVm018544	3573.98009959508	1.58393761627997	0.276607063586043	0.00424574657769779
Dapma7bEVm002900	70.7439908345337	1.83662943941959	0.39669707234968	0.00428760434375177
Dapma7bEVm006987	673.661270676335	2.09960997944446	0.522475562620505	0.00432979616386485
Dapma7bEVm011197	1958.18747646533	2.05066186853842	0.499248524321638	0.00437174022542182
Dapma7bEVm005695	78.9799782876583	2.01366063571951	0.48365075703434	0.00441461138423612
Dapma7bEVm006116	562.331175534586	2.09512896340831	0.523366981384192	0.00445768544199507
Dapma7bEVm010598	436.135595819511	-1.66152694236931	0.316781641468098	0.00450107754894744
Dapma7bEVm025377	91.8031145768923	1.5576906758859	0.267490010359358	0.00454467377240724
Dapma7bEVm018406	1272.85896944601	2.1497686156234	0.551775046857139	0.00458816038509228
Dapma7bEVm010702	15.4076936782757	2.6095960157357	0.772629546737062	0.00463144787248052
Dapma7bEVm011282	101.60639216812	2.55553201762888	0.748632960075024	0.00467523575650656
Dapma7bEVm015560	53.7350807904274	2.79507924713133	0.86548938427417	0.00471928946332873
Dapma7bEVm008155	660.834040353574	1.96965764093033	0.469196691284626	0.00476413673332989
Dapma7bEVm003185	2111.13481020712	3.04970184356669	0.9920856317151	0.00480879400293394
Dapma7bEVm013340	15.4395481972076	-1.79315135163189	0.383994938879432	0.00485325557435064
Dapma7bEVm011608	30.551238268561	3.04370348714947	0.993524985498659	0.00489867607049461
Dapma7bEVm020132	390.774520076851	2.17527226631486	0.572990419253474	0.00494468495745939
Dapma7bEVm001656	393.821732157749	2.36089177606934	0.665791167499321	0.00499146508777662
