## Supplementary Table 4 for "*Daphnia magna* modifies its gene expression extensively in response to caloric restriction revealing a novel effect on haemoglobin isoform preference"

	baseMean	log2FoldChange	lfcSE	svalue
Dapma7bEVm012137	178.714494419713	4.34063902198414	0.392240105482222	1.2055942697757e-09
Dapma7bEVm010596	42.6804541349483	4.80267600434002	0.54463628136313	6.71421658564427e-08
Dapma7bEVm003885	3023.83961316458	5.79367824773334	0.793745858558924	3.37702777590652e-07
Dapma7bEVm018439	6382.54755312281	-5.93887783043201	0.861048491910514	8.49937269090535e-07
Dapma7bEVm022911	2052.85045104917	-6.17101051354902	0.952004222925917	1.85971464128166e-06
Dapma7bEVm010749	58.0895698864479	4.25741603988064	0.515286272279579	2.53469372018861e-06
Dapma7bEVm015388	48.5787482230793	3.65359371976931	0.38133976135845	3.2077248492644e-06
Dapma7bEVm012033	593.790139408949	-4.21699186171698	0.526792177713004	4.4136319957555e-06
Dapma7bEVm028992	61.8235295470972	-5.33340344668628	0.816323893383688	6.38852507708539e-06
Dapma7bEVm001285	2364.37150973	5.91842046949268	1.00314576577657	1.043892383912e-05
Dapma7bEVm018535	735.211682433198	3.64284306297121	0.431645438159433	1.59095529145181e-05
Dapma7bEVm019218	24.8289182837252	-5.12016737894268	0.820398924878687	2.05346123842154e-05
Dapma7bEVm010441	1229.50183746661	5.7673947362385	1.05124781650274	3.19825010241468e-05
Dapma7bEVm000254	728.41794563028	4.13584112277372	0.605374306304652	4.46445252457897e-05
Dapma7bEVm010313	3429.92718341521	3.44813446429068	0.410737401830979	5.57473708092521e-05
Dapma7bEVm016549	63.0824601081535	-6.19590792017766	1.20423143441946	6.76825178037576e-05
Dapma7bEVm027761	3684.32231230042	4.65679184369112	0.770908982508423	8.0415800494874e-05
Dapma7bEVm027893	1509.03959326199	7.04920500411442	1.5151766201288	9.98633093446652e-05
Dapma7bEVm011173	198.887134540417	4.1912327590832	0.660220535828947	0.000118386198206868
Dapma7bEVm005765	528.515259444432	4.1035040130023	0.636666721525159	0.000136301565678216
Dapma7bEVm002955	1069.91079105293	4.73865487864407	0.835918978345019	0.000154860156432676
Dapma7bEVm001569	489.608702062759	2.93262755466788	0.286953176943207	0.00017403991566473
Dapma7bEVm011522	23.6512054454952	3.61210223353954	0.501659034675762	0.000194974865538643
Dapma7bEVm023464	608.384883314764	5.19317511903775	1.00690161633867	0.00021846852596183
Dapma7bEVm007094	39.3457166015938	3.56362458235808	0.49877713728202	0.000244110414149469
Dapma7bEVm013021	21.4672263468517	3.55063057790753	0.504149979774362	0.000275103475593327
Dapma7bEVm023311	1018.23308909924	3.70956337074009	0.558289064983459	0.000305609876380933
Dapma7bEVm002519	539.32190226449	4.61914498940368	0.865188330697937	0.000338764228513723
Dapma7bEVm008403	419.689118350455	2.88049127154523	0.29227731252661	0.000371753099725319
Dapma7bEVm023794	13.1762596578926	3.61449072967628	0.557464026548812	0.000422326428562939
Dapma7bEVm011009	333.714133082341	5.04269716616194	1.05355640735362	0.000471230277554337
Dapma7bEVm014411	271.313569859602	5.06123226609825	1.08197492509918	0.000529394745384506
Dapma7bEVm028868	5258.71854608384	4.45459179533553	0.875534601346598	0.000589936971706138
Dapma7bEVm004192	8662.90505109469	3.87014945961868	0.668673882908674	0.00064848428289487
Dapma7bEVm007133	194.877387885371	-3.27778322667947	0.459800021374455	0.00070785173498322
Dapma7bEVm004467	7160.89731599597	-6.42167401358593	1.59204054464534	0.000764303060608257
Dapma7bEVm008478	91.9554630437127	4.75287335250069	0.996769208557882	0.000821327786953961
Dapma7bEVm009700	3482.04292912428	4.74966873274183	1.03461097378126	0.000903239812451802
Dapma7bEVm007778	112.623777170873	5.27627799727203	1.24713383991266	0.000990502488271282
Dapma7bEVm030423	88.6828097011269	5.92089017505825	1.50013344461823	0.00107770136184309
Dapma7bEVm010192	2662.31066439423	-5.43247156369726	1.31364530833635	0.00116088915953909
Dapma7bEVm009456	502.484942983254	3.97910988444807	0.762874567691644	0.00124609344379557
Dapma7bEVm005392	213.498751528382	5.29586775307998	1.27392703360962	0.00132963476740981
Dapma7bEVm005796	101.563208837432	5.33421707252108	1.29530584564263	0.00141362929852
Dapma7bEVm007086	64.0514353585709	6.37928690482353	1.70164375194859	0.00149405687411791
Dapma7bEVm008426	239.856924133899	4.34545912721971	0.915763297883831	0.00157495701221719
Dapma7bEVm003934	201.126500363855	4.79826312407611	1.09576279107773	0.00165483156926862
Dapma7bEVm000592	487.593549084992	4.09911604896195	0.822415585650238	0.00173180398196208
Dapma7bEVm011064	282.153283108833	3.98224186403152	0.780793241494467	0.00180997946921162
Dapma7bEVm005895	284.009993960505	3.29207404151142	0.517461767187475	0.00189904794372762
Dapma7bEVm002421	172.075729896288	2.80419939801612	0.323982664179838	0.00198981472327013
Dapma7bEVm011979	173.278115176185	3.58013521041319	0.640966367131599	0.0020832047600284
Dapma7bEVm011954	48.3285036223045	2.83893908522419	0.341709725438426	0.0021767638764327
Dapma7bEVm011490	584.94762912523	4.00055864903691	0.815145788597994	0.00226718029339598
Dapma7bEVm001993	894.16543801609	3.08536795190573	0.443528431510779	0.00235687000982903
Dapma7bEVm027802	260.702343628354	4.58675300181287	1.06144712100648	0.00244701013164422
Dapma7bEVm015276	672.751647499349	4.07612395935208	0.857207525359681	0.00253949214069915
Dapma7bEVm027667	2335.05015969297	3.17495128377736	0.487452123077704	0.002633081379754
Dapma7bEVm006682	441.616394922742	3.76887103135021	0.733858890987174	0.00272350690556161
Dapma7bEVm014208	14.7419170689011	3.60293607678232	0.681682766572362	0.00283395603128853
Dapma7bEVm026595	5.4153011912414	4.32724529977474	0.997024202805961	0.00294803628547916
Dapma7bEVm017063	289.877270384967	3.11574732655614	0.488049192434536	0.00307989250516879
Dapma7bEVm003379	748.160120488237	-3.26243331116653	0.556955378578627	0.00321680272933059
Dapma7bEVm003339	478.355134852546	4.05576297103091	0.917801298082649	0.00336262488806503
Dapma7bEVm006258	183.360560434434	4.8309114111265	1.27368256146819	0.00351274976193577
Dapma7bEVm007951	458.58675823779	4.78403923925716	1.25277356437982	0.00365848846752402
Dapma7bEVm004753	1083.64685665425	2.86300121513961	0.388426689546354	0.00380013588234534
Dapma7bEVm004464	325.494569451373	4.08309149986511	0.975733863939619	0.00398520305772748
Dapma7bEVm027932	385.947803993776	2.78707494192873	0.36912693053002	0.00416647112815974
Dapma7bEVm008217	1797.22814527399	-4.40508279867579	1.12869625995944	0.00434338921502525
Dapma7bEVm028641	21.0877589260763	3.67420500702983	0.786755594630959	0.0045169910014804
Dapma7bEVm026728	10.2246071476327	3.66238746950469	0.787689508949345	0.00469605170804336
Dapma7bEVm028551	512.702978308541	4.38868939591323	1.13378328589772	0.0048723541521484
