## Supplementary Table 5 for "*Daphnia magna* modifies its gene expression extensively in response to caloric restriction revealing a novel effect on haemoglobin isoform preference"

### Sheet: Sheet1
Supplementary Table S5. Gene annotations and expression levels in TPM for significant genes
1. Genes up-regulated under caloric restriction at greater than 10000 on average and significant at log-fold change 0
Dapma7bEVm000013	Uncharacterized protein	422397
Dapma7bEVm018399	Myosin heavy chain- non-muscle	168379
Dapma7bEVm018415	Vitellogenin-1 precursor	163184
Dapma7bEVm009601	Mucin-17	155507
Dapma7bEVm015522	Cytochrome c oxidase subunit	152286
Dapma7bEVm029595	Vitellogenin-1 precursor	130794
Dapma7bEVm009808	Elongation factor 1-alpha	119662
Dapma7bEVm018420	Actin- alpha skeletal muscle	100076
Dapma7bEVm015219	116 kDa U5 small nuclear ribonucleoprotein component protein	81979.8
Dapma7bEVm010427	Myosin regulatory light chain 2 smooth muscle	77377.6
Dapma7bEVm029622	di-domain hemoglobin precursor	73577.2
Dapma7bEVm028895	conserved hypothetical protein	58099.4
Dapma7bEVm001658	Ferritin- heavy subunit	53676.7
Dapma7bEVm002814	ADP/ATP translocase	49181
Dapma7bEVm015375	Cysteine N-palmitoyltransferase porcupine	48767.5
Dapma7bEVm010116	Paramyosin- long form	42186.4
Dapma7bEVm010275	Uncharacterized protein	41036.9
Dapma7bEVm009508	Cytoglobin	37296.2
Dapma7bEVm018416	Tropomyosin alpha-1 chain	32205.7
Dapma7bEVm004274	Gram-negative bacteria-binding protein	31152.6
Dapma7bEVm009468	Sodium/potassium-transporting ATPase alpha-3 chain protein	31014.4
Dapma7bEVm001477	ATP-dependent RNA helicase DDX17	29483.8
Dapma7bEVm022907	Jmjc domain-containing histone demethylation protein	29119.8
Dapma7bEVm011571	Uncharacterized protein	28237.7
Dapma7bEVm023877	Tribolium castaneum nicotinic acetylcholine receptor subunit alpha10	27440.4
Dapma7bEVm018446	conserved protein	26970.7
Dapma7bEVm000189	Embryonic polyadenylate-binding protein	26886.1
Dapma7bEVm010172	Chymotrypsin elastase family member 2A	25421.3
Dapma7bEVm001652	Uncharacterized protein	22556.1
Dapma7bEVm015167	conserved protein	21808.4
Dapma7bEVm009450	Nesprin-1	21194.9
Dapma7bEVm001244	Chymotrypsin BI precursor	20736.1
Dapma7bEVm009630	Microsomal triglyceride transfer protein large subunit	20403.7
Dapma7bEVm028362	Uncharacterized protein	20263.3
Dapma7bEVm014940	Vascular cell adhesion protein 1	19060.7
Dapma7bEVm015078	Creatine kinase U-type- mitochondrial	18843.8
Dapma7bEVm001264	Cathepsin L	18783.2
Dapma7bEVm001979	MIP08013p1- Mitochondrial phosphate carrier protein	18710.6
Dapma7bEVm027691	5-aminolevulinate synthase- nonspecific- mitochondrial	18702
Dapma7bEVm015226	Class a rhodopsin g-protein coupled receptor gprop1	18559.5
Dapma7bEVm018607	Class a rhodopsin g-protein coupled receptor gprop1	17770.4
Dapma7bEVm010994	60S ribosomal protein L18	17142.3
Dapma7bEVm010227	Chromosome 7 scaf14703	17108.1
Dapma7bEVm001964	Sulfotransferase sult	17090.4
Dapma7bEVm028424	Chymotrypsin proteinase 6E precursor	17074.9
Dapma7bEVm001537	Endoglucanase e-4 precursor	16477.1
Dapma7bEVm010425	Serine protease P76 precursor	16258
Dapma7bEVm015211	Uncharacterized protein	16084.5
Dapma7bEVm015019	Zormin	15788.9
Dapma7bEVm018555	Polyubiquitin-C	15541.8
Dapma7bEVm003648	conserved protein	15282
Dapma7bEVm010628	Voltage-dependent anion-selective channel protein	14996
Dapma7bEVm010508	Translationally-controlled tumor protein	14978
Dapma7bEVm000253	Carboxypeptidase B	14789.3
Dapma7bEVm001767	Inhibitor of nuclear factor kappa-B kinase subunit epsilon	14457.1
Dapma7bEVm010382	Isocitrate dehydrogenase [NADP]- mitochondrial	14404.4
Dapma7bEVm010087	Gly d 3- clip-domain serine protease	14062
Dapma7bEVm010147	Brain chitinase and chia	13868
Dapma7bEVm000566	Uncharacterized protein CG4914	13829.5
Dapma7bEVm001255	Serine protease hepsin	13359.9
Dapma7bEVm014939	Neurogenic locus notch protein	13037.3
Dapma7bEVm027406	Uncharacterized protein	12728
Dapma7bEVm001026	Collagen alpha-1	12351.2
Dapma7bEVm001511	Pancreatic alpha-amylase	12302.9
Dapma7bEVm010223	Long-chain-fatty-acid--CoA ligase ACSBG1	12240.7
Dapma7bEVm002869	40S ribosomal protein S6	12106.3
Dapma7bEVm000713	Ornithine decarboxylase	11589.9
Dapma7bEVm015147	Uncharacterized protein	11566.2
Dapma7bEVm028877	Zinc carboxypeptidase	11491
Dapma7bEVm018752	Selenium dependent salivary glutathione peroxidase	10939.1
Dapma7bEVm009996	Chymotrypsin elastase family member 2A	10724.5
Dapma7bEVm010185	Uncharacterized protein	10317.2
Dapma7bEVm001049	Tissue factor pathway inhibitor	10297.2
Dapma7bEVm018601	Histone-lysine N-methyltransferase Suv4-20	10277.6
Dapma7bEVm001897	Zinc-dependent alcohol dehydrogenase	10223.8
2. Genes up-regulated in normal food at greater than 10000 on average and significant at log-fold change 0
Dapma7bEVm009708	Copper-zinc cu-zn superoxide dismutase.	847469
Dapma7bEVm014991	Vitellogenin-1 precursor	133548
Dapma7bEVm012028	Copper-zinc cu-zn superoxide dismutase.	94680.4
Dapma7bEVm002960	Copper-zinc cu-zn superoxide dismutase.	86799.8
Dapma7bEVm024402	Copper-zinc cu-zn superoxide dismutase	74819.5
Dapma7bEVm000940	Tubulin beta-4B chain	27285.9
Dapma7bEVm000632	Uncharacterized protein	14422
Dapma7bEVm018675	c-type lectin ctl - galactose binding.	14405.4
Dapma7bEVm008625	NADH-ubiquinone oxidoreductase chain	13994.3
Dapma7bEVm001221	Heme-binding protein 2/sw	13593.6
Dapma7bEVm015056	Tubulin alpha-1 chain	12711.4
Dapma7bEVm011166	conserved protein	12538.5
Dapma7bEVm010675	plasminogen activator inhibitor 1 rna-binding protein	11657.9
Dapma7bEVm000216	Dodeca-satellite-binding protein	11602.2
Dapma7bEVm009850	Thymosin beta-4- Y-chromosomal	10617.6
3. Significant genes up-regulated under caloric restriction at log-fold change 1
Dapma7bEVm000066	Alpha-amylase	6043.63
Dapma7bEVm000850	Alpha-amylase	1659.43
Dapma7bEVm006116	Lethal	562.331
Dapma7bEVm008426	ppn	239.857
Dapma7bEVm012292	RE24790p	167.995
Dapma7bEVm023093	AT07409p	143.114
Dapma7bEVm001943	Tryptophan 2,3-dioxygenase A tryptophan tdoec pyrrolasetryptophanasetryptophan oxygenasetrpototryptamin/ARP2_G4978	2626.63
Dapma7bEVm000050	2-hydroxyacylsphingosine 1-beta-galactosyltransferase	432.93
Dapma7bEVm027389	2-hydroxyacylsphingosine 1-beta-galactosyltransferase	304.694
Dapma7bEVm000143	Cytochrome P450 4V2 cytochrome p450/ARP2_G166	242.371
Dapma7bEVm000149	Uncharacterized protein	629.688
Dapma7bEVm000250	Circadian clock-controlled protein	335.347
Dapma7bEVm000254	Lysosomal aspartic protease precursor	728.418
Dapma7bEVm000390	Glutamate carboxypeptidase	1007.49
Dapma7bEVm000405	Para-nitrobenzyl esterase	587.572
Dapma7bEVm000535	Pancreatic lipase-related protein	4358.07
Dapma7bEVm000577	Hepatic triacylglycerol lipase	2779.27
Dapma7bEVm000592	conserved protein Uncharacterized protein	487.594
Dapma7bEVm000651	Uncharacterized protein Uncharacterized protein Uncharacterized protein	1573.62
Dapma7bEVm000702	amyrel/ARP2_G467 Pancreatic alpha-amylase	713.084
Dapma7bEVm000715	Cytochrome P450 4V2	1377.03
Dapma7bEVm000855	conserved protein	809.489
Dapma7bEVm000963	Acyl-coenzyme A:6-aminopenicillanic-acid-acyltransferase 40 kDa form	777.912
Dapma7bEVm001001	Uncharacterized protein Uncharacterized protein	766.33
Dapma7bEVm001224	Uncharacterized protein	249.921
Dapma7bEVm001266	conserved protein	2201.33
Dapma7bEVm001285	High choriolytic enzyme	2364.37
Dapma7bEVm001288	Chymotrypsin BI precursor	35.5145
Dapma7bEVm001294	expressed protein/ARP2_G25633 Uncharacterized protein Uncharacterized protein	285.151
Dapma7bEVm001307	Arginine/serine-rich splicing factor expressed protein Uncharacterized protein	359.263
Dapma7bEVm001311	Uncharacterized protein	33.3226
Dapma7bEVm001315	Uncharacterized protein	4129.54
Dapma7bEVm001509	Cytochrome P450 4V2	187.437
Dapma7bEVm001537	Endoglucanase e-4 precursor Uncharacterized protein	16477.1
Dapma7bEVm001569	Zinc carboxypeptidase	489.609
Dapma7bEVm001613	Uncharacterized protein	190.61
Dapma7bEVm001650	Uncharacterized protein	532.201
Dapma7bEVm001656	arginine/serine-rich splicing factor arginine/serine-rich splicing factor/ARP2_G740 expressed protein Uncharacterized protein Uncharacterized protein	393.822
Dapma7bEVm001657	Arginine/serine-rich splicing factor arginine/serine-rich splicing factor/ARP2_G740 Uncharacterized protein	499.794
Dapma7bEVm001768	Uncharacterized protein	1940.24
Dapma7bEVm001852	conserved protein	1057.4
Dapma7bEVm001869	Unc-93 A	2023.26
Dapma7bEVm001964	Sulfotransferase sult Uncharacterized protein	17090.4
Dapma7bEVm001993	Uncharacterized protein CG12560	894.165
Dapma7bEVm002258	Heparan-alpha-glucosaminide N-acetyltransferase	513.909
Dapma7bEVm002421	Gram-negative binding protein gnbp	172.076
Dapma7bEVm002471	CG4362 Chitin_bind_3, Chitin binding domain Uncharacterized protein	1088.58
Dapma7bEVm002478	Alpha-tocopherol transfer protein phosphatidylinositol transfer protein sec14 phosphatidylinositol transfer protein sec14	1182.9
Dapma7bEVm002491	conserved protein	1284.45
Dapma7bEVm002519	conserved protein	539.322
Dapma7bEVm002676	Sodium-dependent phosphate transport protein 2B	177.008
Dapma7bEVm002691	Chymotrypsin BI precursor	267.231
Dapma7bEVm002778	Zinc carboxypeptidase	1966.47
Dapma7bEVm002876	CG8483 Glioma pathogenesis-related protein 1 venom allergen	1280.59
Dapma7bEVm002889	High choriolytic enzyme high choriolytic enzyme/ARP2_G10431	277.242
Dapma7bEVm002900	Trypsin alpha precursor	70.744
Dapma7bEVm002920	Uncharacterized protein Uncharacterized protein	575.089
Dapma7bEVm002955	expressed protein Uncharacterized protein Uncharacterized protein	1069.91
Dapma7bEVm003097	Uncharacterized protein	720.219
Dapma7bEVm003185	Sugar transporter	2111.13
Dapma7bEVm003312	Class a rhodopsin g-protein coupled receptor gprop1 Uncharacterized protein	9829.01
Dapma7bEVm003339	Uncharacterized protein	478.355
Dapma7bEVm003372	Steroid dehydrogenase	57.9127
Dapma7bEVm003427	conserved protein	658.168
Dapma7bEVm003742	Forkhead box protein L2	437.102
Dapma7bEVm003885	conserved protein	3023.84
Dapma7bEVm003888	nmda receptor glutamate-binding chain nmda receptor glutamate-binding chain Transmembrane BAX inhibitor motif-containing protein	406.614
Dapma7bEVm003920	conserved protein	304.22
Dapma7bEVm003934	Uncharacterized protein	201.127
Dapma7bEVm004089	Macrophage MHC class I receptor 2 protein	210.593
Dapma7bEVm004192	4-aminobutyrate aminotransferase, mitochondrial	8662.91
Dapma7bEVm004343	sterol desaturase	1952.52
Dapma7bEVm004347	Cathepsin o	2978.73
Dapma7bEVm004383	Sterol desaturase	193.426
Dapma7bEVm004404	Alpha-tocopherol transfer protein	626.916
Dapma7bEVm004451	denn domain-containing protein Uncharacterized protein	522.681
Dapma7bEVm004464	expressed protein Uncharacterized protein	325.495
Dapma7bEVm004753	Cystathionine gamma-lyase	1083.65
Dapma7bEVm004790	Platelet-activating factor acetylhydrolase	44.2806
Dapma7bEVm004854	Uncharacterized protein	5616.38
Dapma7bEVm004877	Tumor necrosis factor ligand superfamily member	768.532
Dapma7bEVm004886	AT07409p high choriolytic enzyme Meprin A subunit alpha	51.221
Dapma7bEVm004930	conserved protein	222.144
Dapma7bEVm004931	Uncharacterized protein	75.2171
Dapma7bEVm004938	Uncharacterized protein	89.7237
Dapma7bEVm004961	conserved protein Uncharacterized protein	128.081
Dapma7bEVm004964	Uncharacterized protein Uncharacterized protein Uncharacterized protein	1221.4
Dapma7bEVm005116	Uncharacterized protein	9.25827
Dapma7bEVm005278	Uncharacterized protein Uncharacterized protein	4465.24
Dapma7bEVm005331	Serine protease	407.781
Dapma7bEVm005341	high choriolytic enzyme Meprin A subunit beta	263.294
Dapma7bEVm005342	Uncharacterized protein	774.935
Dapma7bEVm005346	conserved protein	359.708
Dapma7bEVm005357	Secreted ferritin g subunit precursor	344.542
Dapma7bEVm005385	conserved protein Uncharacterized protein	263.623
Dapma7bEVm005392	Uncharacterized protein Uncharacterized protein Uncharacterized protein	213.499
Dapma7bEVm005398	Gram-negative binding protein gnbp	451.479
Dapma7bEVm005563	C1q domain neurexin IV neurexin IV Uncharacterized protein	276.172
Dapma7bEVm005595	expressed protein/ARP2_G13422 Uncharacterized protein Uncharacterized protein	7287.35
Dapma7bEVm005633	Uncharacterized protein	60.3836
Dapma7bEVm005680	Nuclear valosin-containing protein Uncharacterized protein	176.246
Dapma7bEVm005695	tartan tartan	78.98
Dapma7bEVm005765	conserved protein	528.515
Dapma7bEVm005796	Uncharacterized protein Uncharacterized protein	101.563
Dapma7bEVm005855	Uncharacterized protein Zinc finger MYND domain-containing protein	624.862
Dapma7bEVm005895	Sensory neuron membrane protein	284.01
Dapma7bEVm006006	conserved protein	952.609
Dapma7bEVm006010	neurexin IV	59.8462
Dapma7bEVm006134	conserved protein	118.617
Dapma7bEVm006258	Uncharacterized protein	183.361
Dapma7bEVm006432	conserved protein	9723.62
Dapma7bEVm006464	conserved protein Uncharacterized protein	158.827
Dapma7bEVm006682	Arginine/serine-rich splicing factor Uncharacterized protein	441.616
Dapma7bEVm006691	Chitin_bind_4, Insect cuticle protein Uncharacterized protein	166.596
Dapma7bEVm006722	DNA Uncharacterized protein	5981.53
Dapma7bEVm006795	Uncharacterized protein Uncharacterized protein	1009.73
Dapma7bEVm006943	Uncharacterized protein	115.913
Dapma7bEVm006987	Sodium/solute symporter	673.661
Dapma7bEVm007086	Uncharacterized protein	64.0514
Dapma7bEVm007094	Uncharacterized protein CG6865	39.3457
Dapma7bEVm007382	Uncharacterized protein Uncharacterized protein	87.4181
Dapma7bEVm007386	Uncharacterized protein	24.6827
Dapma7bEVm007469	conserved protein	350.396
Dapma7bEVm007743	Uncharacterized protein Uncharacterized protein	1973.79
Dapma7bEVm007765	Uncharacterized protein	304.094
Dapma7bEVm007778	Uncharacterized protein	112.624
Dapma7bEVm007874	conserved protein	320.612
Dapma7bEVm007877	Ferritin, heavy subunit	1383.73
Dapma7bEVm007951	Uncharacterized protein	458.587
Dapma7bEVm008122	expressed protein Uncharacterized protein Uncharacterized protein	726.503
Dapma7bEVm008155	Mucin peritrophin	660.834
Dapma7bEVm008248	conserved protein	18.1684
Dapma7bEVm008403	endolysin_autolysin, Endolysins and autolysins are found in viruses and bacteria	419.689
Dapma7bEVm008478	Uncharacterized protein	91.9555
Dapma7bEVm008651	Uncharacterized protein	420.528
Dapma7bEVm009455	c-type lectin ctl - mannose binding.	632.466
Dapma7bEVm009456	c-type lectin ctl - mannose binding.	502.485
Dapma7bEVm009616	4-coumarate--CoA ligase	2330.48
Dapma7bEVm009664	Uncharacterized protein	588.157
Dapma7bEVm009665	Chymotrypsin BI precursor	794.438
Dapma7bEVm009700	Uncharacterized protein Uncharacterized protein	3482.04
Dapma7bEVm009710	Bumetanide-sensitive na-k-cl cotransport protein	748.102
Dapma7bEVm009912	Class a rhodopsin g-protein coupled receptor gprop1	3222.24
Dapma7bEVm009914	Deoxyribonuclease i	212.84
Dapma7bEVm009920	Uncharacterized protein Uncharacterized protein	491.291
Dapma7bEVm009991	Cral/trio domain-containing protein cral/trio domain-containing protein/ARP2_G159	466.23
Dapma7bEVm010082	Cuticle protein Uncharacterized protein	531.683
Dapma7bEVm010129	conserved protein	189.068
Dapma7bEVm010185	Uncharacterized protein Uncharacterized protein	10317.2
Dapma7bEVm010197	cuticle protein Hypothetical protein F33E2.6	76.5348
Dapma7bEVm010238	membrane glycoprotein lig-1 nfx1-type zinc finger-containing protein tartan Uncharacterized protein	1043.33
Dapma7bEVm010239	Cathepsin o Uncharacterized protein	2535.77
Dapma7bEVm010275	endoglucanase Uncharacterized protein Uncharacterized protein Uncharacterized protein	41036.9
Dapma7bEVm010301	Chymotrypsin BI precursor	374.618
Dapma7bEVm010309	conserved protein/ARP2_G1086 Poly Uncharacterized protein	580.094
Dapma7bEVm010313	CG8483 Uncharacterized protein venom allergen	3429.93
Dapma7bEVm010374	Brain chitinase and chia	2529.31
Dapma7bEVm010441	Uncharacterized protein Uncharacterized protein Uncharacterized protein	1229.5
Dapma7bEVm010445	Uncharacterized protein	171.899
Dapma7bEVm010596	Integral membrane efflux protein efpa	42.6805
Dapma7bEVm010702	conserved expressed protein/ARP2_G227 Nose resistant to fluoxetine protein	15.4077
Dapma7bEVm010749	conserved protein	58.0896
Dapma7bEVm010982	Elongation of very long chain fatty acids protein	58.3417
Dapma7bEVm011009	Cuticular protein 56F, RE26879p Uncharacterized protein	333.714
Dapma7bEVm011038	Uncharacterized protein	353.237
Dapma7bEVm011064	di-domain hemoglobin precursor globin/ARP2_G2285 Uncharacterized protein	282.153
Dapma7bEVm011115	Helicase c-terminal domain containing protein	613.471
Dapma7bEVm011173	conserved protein	198.887
Dapma7bEVm011197	Uncharacterized protein Uncharacterized protein	1958.19
Dapma7bEVm011274	Group secretory phospholipase a2 precursor Uncharacterized protein	276.318
Dapma7bEVm011282	Uncharacterized protein	101.606
Dapma7bEVm011308	expressed protein Uncharacterized protein Uncharacterized protein	3119.62
Dapma7bEVm011370	Transcription factor hes-1	307.147
Dapma7bEVm011490	Arginine/serine-rich splicing factor expressed protein	584.948
Dapma7bEVm011522	Uncharacterized protein	23.6512
Dapma7bEVm011534	Para-nitrobenzyl esterase	626.212
Dapma7bEVm011558	cytochrome p450/ARP2_G481 Uncharacterized protein Uncharacterized protein	112.883
Dapma7bEVm011575	Uncharacterized protein	563.647
Dapma7bEVm011584	conserved protein	94.125
Dapma7bEVm011608	Cuticle protein	30.5512
Dapma7bEVm011823	Failed axon connections Uncharacterized protein	118.879
Dapma7bEVm011954	Uncharacterized protein	48.3285
Dapma7bEVm011975	CDD: CBM_14, Chitin binding Peritrophin-A domain Uncharacterized protein	155.297
Dapma7bEVm011979	Soldier-specific protein-1	173.278
Dapma7bEVm012080	neurexin IV Uncharacterized protein	9.08433
Dapma7bEVm012137	Uncharacterized protein	178.714
Dapma7bEVm012240	Uncharacterized protein	10.3324
Dapma7bEVm012353	KRTAP, Keratin-associated matrix Uncharacterized protein	87.3337
Dapma7bEVm012381	Uncharacterized protein	210.793
Dapma7bEVm013021	Uncharacterized protein	21.4672
Dapma7bEVm013080	Uncharacterized protein	108.063
Dapma7bEVm013240	Cral/trio domain-containing protein	52.9363
Dapma7bEVm013260	Uncharacterized protein	51.6478
Dapma7bEVm013745	inhibitor of apoptosis inhibitor of apoptosis	8.72866
Dapma7bEVm014208	Uncharacterized protein	14.7419
Dapma7bEVm014411	Uncharacterized protein	271.314
Dapma7bEVm014747	Uncharacterized protein Uncharacterized protein	251.191
Dapma7bEVm014951	conserved protein Uncharacterized protein Uncharacterized protein	4077.71
Dapma7bEVm015017	Brain chitinase and chia	9156.21
Dapma7bEVm015067	conserved protein Uncharacterized protein	1888.08
Dapma7bEVm015079	Thymidine phosphorylase	775.615
Dapma7bEVm015119	Endocuticle structural glycoprotein SgAbd-2	800.729
Dapma7bEVm015141	Sodium/glucose cotransporter	2622.49
Dapma7bEVm015162	Cytochrome P450 4V2	1397.02
Dapma7bEVm015184	Uncharacterized protein Uncharacterized protein	839.096
Dapma7bEVm015211	Uncharacterized protein Uncharacterized protein Uncharacterized protein zormin	16084.5
Dapma7bEVm015270	Uncharacterized protein Uncharacterized protein	1579.09
Dapma7bEVm015276	Uncharacterized protein Uncharacterized protein	672.752
Dapma7bEVm015315	4-coumarate--CoA ligase	1690.65
Dapma7bEVm015386	Insulin growth factor-binding protein 7 Uncharacterized protein	1375.53
Dapma7bEVm015388	conserved protein/ARP2_G5232 Para-nitrobenzyl esterase	48.5787
Dapma7bEVm015440	Uncharacterized protein Uncharacterized protein	411.375
Dapma7bEVm015453	conserved protein	70.2097
Dapma7bEVm015503	Endocuticle structural glycoprotein SgAbd-2 Uncharacterized protein	67.6798
Dapma7bEVm015560	Uncharacterized protein	53.7351
Dapma7bEVm015648	Uncharacterized protein	133.998
Dapma7bEVm015674	Sodium-independent sulfate anion transporter sulfate transporter/ARP2_G7730	153.42
Dapma7bEVm015863	Uncharacterized protein	594.703
Dapma7bEVm016031	Helicase c-terminal domain containing protein	552.219
Dapma7bEVm016171	Uncharacterized protein	310.57
Dapma7bEVm017063	c-type lectin ctl - mannose binding.	289.877
Dapma7bEVm017578	c-type lectin ctl - mannose binding.	429.422
Dapma7bEVm018406	Collagen iv alpha 1 chain	1272.86
Dapma7bEVm018444	Cathepsin o Uncharacterized protein	1220.43
Dapma7bEVm018446	conserved protein Uncharacterized protein Uncharacterized protein	26970.7
Dapma7bEVm018492	Carbonic anhydrase 2, LD26647p	882.04
Dapma7bEVm018535	Glutamate receptor, ionotropic kainate	735.212
Dapma7bEVm018544	Chorion peroxidase precursor	3573.98
Dapma7bEVm018601	Histone-lysine N-methyltransferase Suv4-20	10277.6
Dapma7bEVm018767	conserved protein	44.423
Dapma7bEVm018777	conserved protein Uncharacterized protein	60.0427
Dapma7bEVm019165	Chorion peroxidase precursor	1496.82
Dapma7bEVm019377	C1q domain	198.206
Dapma7bEVm019397	Uncharacterized protein	289.43
Dapma7bEVm019512	conserved protein	11.5709
Dapma7bEVm020131	Endocuticle structural glycoprotein SgAbd-2 Uncharacterized protein	546.418
Dapma7bEVm020132	pupal cuticle protein	390.775
Dapma7bEVm022484	E3 ubiquitin-protein ligase RNF13	313.351
Dapma7bEVm022898	Cuticle protein cuticle protein/ARP2_G8020	268.729
Dapma7bEVm022970	Arginine/serine-rich splicing factor Uncharacterized protein	187.267
Dapma7bEVm023201	conserved protein	6694.17
Dapma7bEVm023311	Uncharacterized protein Uncharacterized protein	1018.23
Dapma7bEVm023452	Clip-domain serine protease	18.4621
Dapma7bEVm023464	Uncharacterized protein Uncharacterized protein	608.385
Dapma7bEVm023794	conserved protein para-nitrobenzyl esterase Uncharacterized protein	13.1763
Dapma7bEVm023889	Uncharacterized protein	382.995
Dapma7bEVm024269	Uncharacterized protein	68.6598
Dapma7bEVm025377	Uncharacterized protein	91.8031
Dapma7bEVm026595	Uncharacterized protein	5.4153
Dapma7bEVm026728	Uncharacterized protein	10.2246
Dapma7bEVm027252	Serine threonine-protein kinase serine threonine-protein kinase/ARP2_G3209 Uncharacterized protein	151.479
Dapma7bEVm027395	alpha-amylase integral membrane protein Uncharacterized protein	1874.65
Dapma7bEVm027538	Uncharacterized protein Uncharacterized protein	582.192
Dapma7bEVm027579	Chymotrypsin BI precursor	317.077
Dapma7bEVm027667	Uncharacterized protein Uncharacterized protein CG12560	2335.05
Dapma7bEVm027672	soldier-specific protein-1	172.988
Dapma7bEVm027761	Uncharacterized protein	3684.32
Dapma7bEVm027802	Uncharacterized protein Uncharacterized protein	260.702
Dapma7bEVm027893	expressed protein Uncharacterized protein Uncharacterized protein	1509.04
Dapma7bEVm027932	cystathionine beta-lyase/ARP2_G2016 Cystathionine gamma-lyase	385.948
Dapma7bEVm028169	Uncharacterized protein	53.9843
Dapma7bEVm028334	conserved protein Uncharacterized protein	3721.1
Dapma7bEVm028463	Jmjc domain-containing histone demethylation protein jmjc domain-containing histone demethylation protein/ARP2_G1173	1913.31
Dapma7bEVm028512	Pupal cuticle protein	265.62
Dapma7bEVm028551	Mitochondrial atp synthase b chain	512.703
Dapma7bEVm028553	cuticle protein/ARP2_G11679 cuticle protein/ARP2_G476 Pro-resilin Uncharacterized protein	31.1725
Dapma7bEVm028641	Uncharacterized protein	21.0878
Dapma7bEVm028646	CG4914-PA Uncharacterized protein	661.86
Dapma7bEVm028868	conserved protein expressed protein Uncharacterized protein Uncharacterized protein	5258.72
Dapma7bEVm028895	conserved hypothetical protein Uncharacterized protein	58099.4
Dapma7bEVm028965	4-coumarate--CoA ligase amp dependent coa ligase/ARP2_G299	3659.57
Dapma7bEVm029146	Endocuticle structural glycoprotein SgAbd-2	35.8579
Dapma7bEVm029200	Carbonic anhydrase 2, LD26647p Uncharacterized protein	535.141
Dapma7bEVm029264	cuticular protein/ARP2_G28642 Pupal cuticle protein pupal cuticle protein/ARP2_G537 pupal cuticle protein/ARP2_G94 Uncharacterized protein	297.989
Dapma7bEVm029610	Endoglucanase Uncharacterized protein Uncharacterized protein	56.9118
Dapma7bEVm029615	conserved expressed protein/ARP2_G227 Nose resistant to fluoxetine protein	105.792
Dapma7bEVm029656	Uncharacterized protein	979.957
Dapma7bEVm029665	Uncharacterized protein	107.515
Dapma7bEVm030423	ATP-binding cassette sub-family B member	88.6828
Dapma7bEVm030451	Jmjc domain-containing histone demethylation protein	308.085
4. Significant genes up-regulated under normal food at log-fold change 1
Dapma7bEVm011072	FAM60A	435.875
Dapma7bEVm011748	Phosphomannomutase	23.022
Dapma7bEVm008173	Core 1 udp-galactose:n-acetylgalactosamine-alpha-r beta galactosyltransferase	302.706
Dapma7bEVm000531	collagen alpha-2 precursor Collagen alpha-5 Gliomedin Otolin-1 Uncharacterized protein Uncharacterized protein Uncharacterized protein	1663.14
Dapma7bEVm000549	Collagen iv alpha 1 chain	1255.64
Dapma7bEVm001592	conserved protein	1384.68
Dapma7bEVm001639	Elongation of very long chain fatty acids protein	408.183
Dapma7bEVm002432	conserved protein expressed protein/ARP2_G25706	1587.53
Dapma7bEVm002481	c-type lectin ctl - mannose binding.	583.485
Dapma7bEVm002485	conserved protein	42.3579
Dapma7bEVm003290	Galactosylceramide sulfotransferase	209.768
Dapma7bEVm003379	conserved protein	748.16
Dapma7bEVm004278	Cathepsin o Uncharacterized protein	195.972
Dapma7bEVm004467	Uncharacterized protein	7160.9
Dapma7bEVm005300	Clip-domain serine protease	70.266
Dapma7bEVm005446	conserved protein	230.436
Dapma7bEVm007133	conserved protein	194.877
Dapma7bEVm008118	Uncharacterized protein	131.963
Dapma7bEVm008217	conserved protein	1797.23
Dapma7bEVm009004	Brain chitinase and chia	10.2446
Dapma7bEVm009495	conserved protein	270.294
Dapma7bEVm009997	expressed protein expressed protein/ARP2_G11631 sulfotransferase sult Uncharacterized protein Uncharacterized protein Uncharacterized protein	1464.07
Dapma7bEVm010192	conserved protein	2662.31
Dapma7bEVm010598	4-coumarate--CoA ligase	436.136
Dapma7bEVm010618	Clip-domain serine protease	120.605
Dapma7bEVm011483	Apolipoprotein d	60.9109
Dapma7bEVm011635	Clip-domain serine protease	15.4529
Dapma7bEVm011744	conserved protein Uncharacterized protein	174.278
Dapma7bEVm012028	Copper-zinc cu-zn superoxide dismutase. Uncharacterized protein	94680.4
Dapma7bEVm012033	Uncharacterized protein Uncharacterized protein	593.79
Dapma7bEVm013340	Uncharacterized protein	15.4395
Dapma7bEVm015011	Carboxypeptidase A4 Carboxypeptidase A6 zinc carboxypeptidase Zinc carboxypeptidase A 1	3792.8
Dapma7bEVm015434	conserved protein	589.627
Dapma7bEVm015437	conserved protein	116.722
Dapma7bEVm015489	Uncharacterized protein Uncharacterized protein	557.406
Dapma7bEVm015722	histone h2a	13.016
Dapma7bEVm016549	Uncharacterized protein	63.0825
Dapma7bEVm018439	Ecdysis triggering hormone receptor	6382.55
Dapma7bEVm018833	Uncharacterized protein	36.8037
Dapma7bEVm018866	Secretory phospholipase a2	28.2043
Dapma7bEVm019218	sp zinc finger transcription factor	24.8289
Dapma7bEVm019575	conserved protein expressed protein/ARP2_G11631	165.724
Dapma7bEVm021584	Uncharacterized protein	407.873
Dapma7bEVm022911	Uncharacterized protein Uncharacterized protein	2052.85
Dapma7bEVm023133	conserved protein	1684.33
Dapma7bEVm023288	Cathepsin o	78.2753
Dapma7bEVm027358	ionotropic glutamate receptor subunit ia Pol protein Uncharacterized protein	37.2492
Dapma7bEVm027686	Testis development protein nyd-sp29 Uncharacterized protein Uncharacterized protein	22.5511
Dapma7bEVm027985	Clip-domain serine protease Uncharacterized protein	63.0132
Dapma7bEVm028377	conserved protein conserved protein/ARP2_G11706	157.049
Dapma7bEVm028992	conserved protein	61.8235
Dapma7bEVm029249	Structural constituent of cuticle	17.3403
5. Significant genes up-regulated under caloric restriction at log-fold change 2
Dapma7bEVm000254	Lysosomal aspartic protease precursor	728.418
Dapma7bEVm000592	conserved protein Uncharacterized protein	487.594
Dapma7bEVm001285	High choriolytic enzyme	2364.37
Dapma7bEVm001569	Zinc carboxypeptidase	489.609
Dapma7bEVm001993	Uncharacterized protein CG12560	894.165
Dapma7bEVm002421	Gram-negative binding protein gnbp	172.076
Dapma7bEVm002519	conserved protein	539.322
Dapma7bEVm002955	expressed protein Uncharacterized protein Uncharacterized protein	1069.91
Dapma7bEVm003339	Uncharacterized protein	478.355
Dapma7bEVm003885	conserved protein	3023.84
Dapma7bEVm003934	Uncharacterized protein	201.127
Dapma7bEVm004192	4-aminobutyrate aminotransferase, mitochondrial	8662.91
Dapma7bEVm004464	expressed protein Uncharacterized protein	325.495
Dapma7bEVm004753	Cystathionine gamma-lyase	1083.65
Dapma7bEVm005392	Uncharacterized protein Uncharacterized protein Uncharacterized protein	213.499
Dapma7bEVm005765	conserved protein	528.515
Dapma7bEVm005796	Uncharacterized protein Uncharacterized protein	101.563
Dapma7bEVm005895	Sensory neuron membrane protein	284.01
Dapma7bEVm006258	Uncharacterized protein	183.361
Dapma7bEVm006682	Arginine/serine-rich splicing factor Uncharacterized protein	441.616
Dapma7bEVm007086	Uncharacterized protein	64.0514
Dapma7bEVm007094	Uncharacterized protein CG6865	39.3457
Dapma7bEVm007778	Uncharacterized protein	112.624
Dapma7bEVm007951	Uncharacterized protein	458.587
Dapma7bEVm008403	endolysin_autolysin, Endolysins and autolysins are found in viruses and bacteria	419.689
Dapma7bEVm008426	ppn	239.857
Dapma7bEVm008478	Uncharacterized protein	91.9555
Dapma7bEVm009456	c-type lectin ctl - mannose binding.	502.485
Dapma7bEVm009700	Uncharacterized protein Uncharacterized protein	3482.04
Dapma7bEVm010313	CG8483 Uncharacterized protein venom allergen	3429.93
Dapma7bEVm010441	Uncharacterized protein Uncharacterized protein Uncharacterized protein	1229.5
Dapma7bEVm010596	Integral membrane efflux protein efpa	42.6805
Dapma7bEVm010749	conserved protein	58.0896
Dapma7bEVm011009	Cuticular protein 56F, RE26879p Uncharacterized protein	333.714
Dapma7bEVm011064	di-domain hemoglobin precursor globin/ARP2_G2285 Uncharacterized protein	282.153
Dapma7bEVm011173	conserved protein	198.887
Dapma7bEVm011490	Arginine/serine-rich splicing factor expressed protein	584.948
Dapma7bEVm011522	Uncharacterized protein	23.6512
Dapma7bEVm011954	Uncharacterized protein	48.3285
Dapma7bEVm011979	Soldier-specific protein-1	173.278
Dapma7bEVm012137	Uncharacterized protein	178.714
Dapma7bEVm013021	Uncharacterized protein	21.4672
Dapma7bEVm014208	Uncharacterized protein	14.7419
Dapma7bEVm014411	Uncharacterized protein	271.314
Dapma7bEVm015276	Uncharacterized protein Uncharacterized protein	672.752
Dapma7bEVm015388	conserved protein/ARP2_G5232 Para-nitrobenzyl esterase	48.5787
Dapma7bEVm017063	c-type lectin ctl - mannose binding.	289.877
Dapma7bEVm018535	Glutamate receptor, ionotropic kainate	735.212
Dapma7bEVm023311	Uncharacterized protein Uncharacterized protein	1018.23
Dapma7bEVm023464	Uncharacterized protein Uncharacterized protein	608.385
Dapma7bEVm023794	conserved protein para-nitrobenzyl esterase Uncharacterized protein	13.1763
Dapma7bEVm026595	Uncharacterized protein	5.4153
Dapma7bEVm026728	Uncharacterized protein	10.2246
Dapma7bEVm027667	Uncharacterized protein Uncharacterized protein CG12560	2335.05
Dapma7bEVm027761	Uncharacterized protein	3684.32
Dapma7bEVm027802	Uncharacterized protein Uncharacterized protein	260.702
Dapma7bEVm027893	expressed protein Uncharacterized protein Uncharacterized protein	1509.04
Dapma7bEVm027932	cystathionine beta-lyase/ARP2_G2016 Cystathionine gamma-lyase	385.948
Dapma7bEVm028551	Mitochondrial atp synthase b chain	512.703
Dapma7bEVm028641	Uncharacterized protein	21.0878
Dapma7bEVm028868	conserved protein expressed protein Uncharacterized protein Uncharacterized protein	5258.72
Dapma7bEVm030423	ATP-binding cassette sub-family B member	88.6828
6. Significant genes up-regulated under normal food at log-fold change 2
Dapma7bEVm003379	conserved protein	748.16
Dapma7bEVm004467	Uncharacterized protein	7160.9
Dapma7bEVm007133	conserved protein	194.877
Dapma7bEVm008217	conserved protein	1797.23
Dapma7bEVm010192	conserved protein	2662.31
Dapma7bEVm012033	Uncharacterized protein Uncharacterized protein	593.79
Dapma7bEVm016549	Uncharacterized protein	63.0825
Dapma7bEVm018439	Ecdysis triggering hormone receptor	6382.55
Dapma7bEVm019218	sp zinc finger transcription factor	24.8289
Dapma7bEVm022911	Uncharacterized protein Uncharacterized protein	2052.85
Dapma7bEVm028992	conserved protein	61.8235
