## Supplementary Table 6 for "*Daphnia magna* modifies its gene expression extensively in response to caloric restriction revealing a novel effect on haemoglobin isoform preference"

### Sheet: Sheet1
Supplementary Table S6. Molecular function GO terms enriched in differentially expressed genes at each log-fold change level
Higher under CR at log-fold change 0
GO.ID	Term	Annotated	Significant	Expected	weight01
GO:0042302	structural constituent of cuticle	222	118	45.55	7.9e-28
GO:0008061	chitin binding	116	61	23.8	1.3e-14
GO:0004553	hydrolase activity, hydrolyzing O-glycos…	120	66	24.62	2.5e-12
GO:0004252	serine-type endopeptidase activity	218	85	44.73	1.7e-10
GO:0004713	protein tyrosine kinase activity	426	132	87.41	2.1e-07
GO:0004568	chitinase activity	32	20	6.57	2.7e-07
GO:0020037	heme binding	106	44	21.75	6e-07
GO:0005506	iron ion binding	137	56	28.11	2.2e-06
GO:0043169	cation binding	811	205	166.4	3.2e-06
GO:0005201	extracellular matrix structural constitu...	35	19	7.18	1e-05
GO:0030170	pyridoxal phosphate binding	41	21	8.41	1.2e-05
GO:0016705	oxidoreductase activity, acting on paire…	108	39	22.16	4.3e-05
GO:0003824	catalytic activity	3260	745	668.89	0.0003
GO:0008199	ferric iron binding	9	7	1.85	0.00037
GO:0004181	metallocarboxypeptidase activity	51	21	10.46	0.0006
GO:0003993	acid phosphatase activity	9	6	1.85	0.0035
GO:0008440	inositol-1-4-5-trisphosphate 3-kinase ac…	7	5	1.44	0.00523
GO:0004222	metalloendopeptidase activity	72	24	14.77	0.00735
GO:0004484	mRNA guanylyltransferase activity	5	4	1.03	0.00739
GO:0004096	catalase activity	5	4	1.03	0.00739
GO:0016805	dipeptidase activity	5	4	1.03	0.00739
Higher under NF at log-fold change 0
GO.ID	Term	Annotated	Significant	Expected	weight01
GO:0003677	DNA binding	527	148	101.42	5.5e-09
GO:0003924	GTPase activity:	66	33	12.7	1.6e-08
GO:0005515	protein binding	1530	377	294.44	9.5e-07
GO:0004298	threonine-type endopeptidase activity:	15	11	2.89	8.2e-06
GO:0004576	oligosaccharyl transferase activity:	5	5	0.96	0.00026
GO:0005525	GTP binding	186	55	35.79	0.00039
GO:0004812	aminoacyl-tRNA ligase activity:	41	17	7.89	0.00048
GO:0018024	histone-lysine N-methyltransferase activ...	10	7	1.92	0.00067
GO:0051082	unfolded protein binding	10	7	1.92	0.00067
GO:0005198	structural molecule activity:	378	57	72.74	0.00108
GO:0019899	enzyme binding	86	25	16.55	0.00135
GO:0008017	microtubule binding	33	14	6.35	0.00185
GO:0005509	calcium ion binding	83	27	15.97	0.00267
GO:0003735	structural constituent of ribosome	113	34	21.75	0.00351
GO:0033218	amide binding	14	6	2.69	0.00578
GO:0004550	nucleoside diphosphate kinase activity	5	4	0.96	0.00578
GO:0008135	translation factor activity: RNA binding	24	10	4.62	0.00707
GO:0016645	oxidoreductase activity: acting on the C...	9	4	1.73	0.00712
GO:0003682	chromatin binding	20	9	3.85	0.00762
GO:0003777	microtubule motor activity:	38	14	7.31	0.0084
Higher under CR at log-fold change 1
GO.ID	Term	Annotated	Significant	Expected	weight01
GO:0043169	cation binding	811	25	14.04	1.2e-07
GO:0042302	structural constituent of cuticle	222	15	3.84	5.7e-06
GO:0004252	serine-type endopeptidase activity:	218	13	3.77	9.2e-05
GO:0004553	hydrolase activity: hydrolyzing O-glycos...	120	10	2.08	0.00069
GO:0008061	chitin binding	116	8	2.01	0.00086
GO:0005506	iron ion binding	137	10	2.37	0.00147
GO:0004222	metalloendopeptidase activity:	72	5	1.25	0.00795
GO:0008199	ferric iron binding	9	2	0.16	0.00988
GO:0003993	acid phosphatase activity:	9	2	0.16	0.00988
GO:0020037	heme binding	106	6	1.84	0.00994
Higher under NF at log-fold change 1
GO.ID	Term	Annotated	Significant	Expected	weight01
GO:0004867	serine-type endopeptidase inhibitor acti...	25	2	0.07	0.002
GO:0004252	serine-type endopeptidase activity	218	4	0.59	0.0025
Higher under CR at log-fold change 2
GO.ID	Term	Annotated	Significant	Expected	weight01
GO:0030170	pyridoxal phosphate binding	41	3	0.11	0.00017
GO:0008080	N-acetyltransferase activity	24	2	0.07	0.00186
