## Supplementary Table 7 for "*Daphnia magna* modifies its gene expression extensively in response to caloric restriction revealing a novel effect on haemoglobin isoform preference"

### Sheet: Sheet1
Supplementary Table S7. Biological process GO terms enriched in differentially expressed genes at each log-fold change level
Higher under CR at log-fold change 0
GO.ID	Term	Annotated	Significant	Expected	weight01
GO:0005975	carbohydrate metabolic process	184	84	39.54	9.3e-17
GO:0006508	proteolysis	496	161	106.59	2.5e-14
GO:0006030	chitin metabolic process	127	69	27.29	4.2e-11
GO:0006032	chitin catabolic process	32	20	6.88	5.8e-07
GO:0017038	protein import	35	21	7.52	8e-07
GO:0006468	protein phosphorylation	448	136	96.27	2.4e-06
GO:0006879	cellular iron ion homeostasis	8	7	1.72	0.00014
Higher under NF at log-fold change 0
GO.ID	Term	Annotated	Significant	Expected	weight01
GO:0016192	vesicle-mediated transport	69	31	12.86	6.8e-07
GO:0006886	intracellular protein transport	71	31	13.23	3.5e-05
GO:0006412	translation	172	57	32.06	0.00016
GO:0006355	regulation of transcription: DNA-templat...	253	72	47.16	0.00019
GO:0006418	tRNA aminoacylation for protein translat...	40	17	7.46	0.00021
GO:0006261	DNA-dependent DNA replication	5	5	0.93	0.00022
GO:0006260	DNA replication	33	18	6.15	0.00067
GO:0006457	protein folding	38	16	7.08	0.00067
GO:0010467	gene expression	591	172	110.16	0.00078
GO:0045454	cell redox homeostasis	36	15	6.71	0.00112
GO:0030833	regulation of actin filament polymerizat...	6	5	1.12	0.00113
GO:0043624	cellular protein complex disassembly	6	5	1.12	0.00113
GO:0051603	proteolysis involved in cellular protein...	73	26	13.61	0.00197
GO:0007156	homophilic cell adhesion via plasma memb...	19	9	3.54	0.00401
GO:0006183	GTP biosynthetic process	5	4	0.93	0.00511
GO:0006334	nucleosome assembly	5	4	0.93	0.00511
GO:0006228	UTP biosynthetic process	5	4	0.93	0.00511
GO:0006241	CTP biosynthetic process	5	4	0.93	0.00511
GO:0006518	peptide metabolic process	182	62	33.92	0.0059
GO:0070972	protein localization to endoplasmic reti...	9	7	1.68	0.0064
GO:0006505	GPI anchor metabolic process	13	6	2.42	0.00643
GO:0065008	regulation of biological quality	68	25	12.67	0.00723
GO:0016055	Wnt signaling pathway	14	7	2.61	0.00773
GO:0015991	ATP hydrolysis coupled proton transport	14	7	2.61	0.00773
Higher under CR at log-fold change 1
GO.ID	Term	Annotated	Significant	Expected	weight01
GO:0005975	carbohydrate metabolic process	184	14	3.33	4.1e-06
GO:0006508	proteolysis	496	22	8.98	4.6e-05
GO:0006026	aminoglycan catabolic process	34	5	0.62	0.00031
GO:0006030	chitin metabolic process	127	10	2.3	0.00128
GO:0006955	immune response	6	2	0.11	0.00463
GO:0006879	cellular iron ion homeostasis	8	2	0.14	0.00845
Higher under NF at log-fold change 1
GO.ID	Term	Annotated	Significant	Expected	weight01
GO:0006508	proteolysis	496	5	1.03	0.0019
Higher under CR at log-fold change 2
GO.ID	Term	Annotated	Significant	Expected	weight01
GO:0006508	proteolysis	496	5	1.24	0.0049
