## Supplementary Table 8 for "*Daphnia magna* modifies its gene expression extensively in response to caloric restriction revealing a novel effect on haemoglobin isoform preference"

Supplementary Table S8. mRNA-miRNA pairs predicted by at least four of five tools. mrna = Daphnia gene, mirna = Daphnia miRNA, microtar/miranda/pita/rna22/rnahybrid = target prediction tool, binding_sites = number of binding sites in 3' UTR of mRNA, no_tools = number of tools that predicted a binding site, closes miRBAse homolog = as listed in supplementary table S4 of Hearn et al 2018.
mrna	mirna	microtar	miranda	pita	rna22	rnahybrid	binding_sites	no_tools	Closest miRBase homolog
Dapma7bEVm000066	dma_mature_scaffold00560-33845	TRUE	TRUE	TRUE	FALSE	TRUE	4	4	tca-miR-3859-5p
Dapma7bEVm000066	dma_mature_scaffold01036-50064	TRUE	TRUE	TRUE	FALSE	TRUE	3	4	ath-miR5660
Dapma7bEVm000066	dma_star_scaffold00024-3545	TRUE	TRUE	TRUE	FALSE	TRUE	3	4	gma-miR5374-5p
Dapma7bEVm000251	dma_star_scaffold02190-86054	TRUE	TRUE	TRUE	TRUE	TRUE	8	5	tca-miR-3821-3p
Dapma7bEVm000390	dma_mature_scaffold01067-50308	TRUE	TRUE	TRUE	TRUE	TRUE	4	5	ame-miR-87
Dapma7bEVm000405	dma_mature_scaffold00548-33742	TRUE	FALSE	TRUE	TRUE	TRUE	6	4	bmo-miR-2733f
Dapma7bEVm000405	dma_star_scaffold02190-86042	TRUE	TRUE	TRUE	FALSE	TRUE	5	4	cgr-miR-377-5p
Dapma7bEVm000535	dma_mature_scaffold01361-53769	TRUE	TRUE	TRUE	FALSE	TRUE	4	4	bma-miR-5882b
Dapma7bEVm000535	dma_mature_scaffold02861-115725	TRUE	TRUE	TRUE	FALSE	TRUE	6	4	ath-miR5595a
Dapma7bEVm000535	dma_star_scaffold00473-30815	TRUE	FALSE	TRUE	TRUE	TRUE	2	4	tca-miR-1-5p
Dapma7bEVm000963	dma_star_scaffold02385-93604	TRUE	FALSE	TRUE	TRUE	TRUE	3	4	bta-miR-3601
Dapma7bEVm001285	dma_mature_scaffold01036-50064	TRUE	TRUE	TRUE	FALSE	TRUE	3	4	ath-miR5660
Dapma7bEVm001285	dma_star_scaffold02190-86051	TRUE	TRUE	TRUE	FALSE	TRUE	2	4	ame-miR-9c
Dapma7bEVm001592	dma_mature_scaffold01361-53769	TRUE	TRUE	TRUE	FALSE	TRUE	3	4	bma-miR-5882b
Dapma7bEVm001852	dma_mature_scaffold01361-53772	TRUE	TRUE	TRUE	FALSE	TRUE	4	4	dme-miR-34-5p
Dapma7bEVm001993	dma_mature_scaffold02545-101026	TRUE	TRUE	TRUE	FALSE	TRUE	3	4	dme-miR-1014-5p
Dapma7bEVm002345	dma_mature_scaffold00548-33739	TRUE	TRUE	TRUE	FALSE	TRUE	5	4	bta-miR-409b
Dapma7bEVm002345	dma_mature_scaffold02545-101026	TRUE	TRUE	TRUE	TRUE	TRUE	3	5	dme-miR-1014-5p
Dapma7bEVm002471	dma_mature_scaffold00024-3741	TRUE	TRUE	TRUE	FALSE	TRUE	4	4	gga-miR-3064-5p
Dapma7bEVm002471	dma_mature_scaffold01361-53772	TRUE	TRUE	TRUE	FALSE	TRUE	3	4	dme-miR-34-5p
Dapma7bEVm002485	dma_star_scaffold00024-3545	TRUE	TRUE	TRUE	TRUE	TRUE	4	5	gma-miR5374-5p
Dapma7bEVm002491	dma_mature_scaffold00024-3741	TRUE	TRUE	TRUE	TRUE	TRUE	4	5	gga-miR-3064-5p
Dapma7bEVm002491	dma_star_scaffold02385-93604	TRUE	TRUE	TRUE	FALSE	TRUE	4	4	bta-miR-3601
Dapma7bEVm002895	dma_star_scaffold02190-86042	TRUE	TRUE	TRUE	FALSE	TRUE	5	4	cgr-miR-377-5p
Dapma7bEVm002955	dma_mature_scaffold00560-33845	TRUE	TRUE	TRUE	TRUE	TRUE	3	5	tca-miR-3859-5p
Dapma7bEVm003185	dma_mature_scaffold00687-37543	TRUE	TRUE	TRUE	FALSE	TRUE	5	4	bdi-miR7756-3p
Dapma7bEVm003185	dma_star_scaffold00115-9437	TRUE	TRUE	TRUE	FALSE	TRUE	8	4	aca-miR-2970-5p
Dapma7bEVm003742	dma_mature_scaffold00512-31709	TRUE	TRUE	TRUE	FALSE	TRUE	9	4	atr-miR8565g
Dapma7bEVm003934	dma_star_scaffold01067-50308	TRUE	FALSE	TRUE	TRUE	TRUE	4	4	ptc-miR828b-3p
Dapma7bEVm004089	dma_mature_scaffold02545-101026	TRUE	TRUE	TRUE	FALSE	TRUE	7	4	dme-miR-1014-5p
Dapma7bEVm004451	dma_mature_scaffold00512-31709	TRUE	FALSE	TRUE	TRUE	TRUE	4	4	atr-miR8565g
Dapma7bEVm004451	dma_star_scaffold02190-86042	TRUE	TRUE	TRUE	TRUE	TRUE	4	5	cgr-miR-377-5p
Dapma7bEVm004753	dma_mature_scaffold00024-3741	TRUE	FALSE	TRUE	TRUE	TRUE	3	4	gga-miR-3064-5p
Dapma7bEVm004753	dma_mature_scaffold01361-53769	TRUE	TRUE	TRUE	FALSE	TRUE	4	4	bma-miR-5882b
Dapma7bEVm004753	dma_mature_scaffold02545-101026	TRUE	TRUE	TRUE	TRUE	TRUE	4	5	dme-miR-1014-5p
Dapma7bEVm004854	dma_mature_scaffold02861-115725	TRUE	TRUE	TRUE	FALSE	TRUE	2	4	ath-miR5595a
Dapma7bEVm004886	dma_mature_scaffold00560-33845	TRUE	TRUE	TRUE	FALSE	TRUE	3	4	tca-miR-3859-5p
Dapma7bEVm004930	dma_mature_scaffold01361-53765	TRUE	TRUE	TRUE	FALSE	TRUE	3	4	ame-miR-317
Dapma7bEVm004931	dma_mature_scaffold01361-53769	TRUE	TRUE	TRUE	FALSE	TRUE	3	4	bma-miR-5882b
Dapma7bEVm004961	dma_mature_scaffold00560-33845	TRUE	TRUE	TRUE	FALSE	TRUE	4	4	tca-miR-3859-5p
Dapma7bEVm004961	dma_star_scaffold02385-93604	TRUE	TRUE	TRUE	FALSE	TRUE	6	4	bta-miR-3601
Dapma7bEVm005278	dma_star_scaffold01361-53772	TRUE	TRUE	TRUE	FALSE	TRUE	3	4	sma-miR-8458-5p
Dapma7bEVm005331	dma_mature_scaffold01361-53772	TRUE	TRUE	TRUE	TRUE	TRUE	4	5	dme-miR-34-5p
Dapma7bEVm005341	dma_mature_scaffold00512-31709	TRUE	TRUE	TRUE	FALSE	TRUE	3	4	atr-miR8565g
Dapma7bEVm005341	dma_mature_scaffold01036-50064	TRUE	TRUE	TRUE	FALSE	TRUE	5	4	ath-miR5660
Dapma7bEVm005342	dma_mature_scaffold00548-33742	TRUE	FALSE	TRUE	TRUE	TRUE	3	4	bmo-miR-2733f
Dapma7bEVm005342	dma_mature_scaffold00687-37543	TRUE	TRUE	TRUE	FALSE	TRUE	3	4	bdi-miR7756-3p
Dapma7bEVm005342	dma_star_scaffold02190-86042	TRUE	TRUE	TRUE	FALSE	TRUE	5	4	cgr-miR-377-5p
Dapma7bEVm005346	dma_mature_scaffold01036-50064	TRUE	TRUE	TRUE	FALSE	TRUE	2	4	ath-miR5660
Dapma7bEVm005346	dma_mature_scaffold02545-101026	TRUE	TRUE	TRUE	TRUE	TRUE	9	5	dme-miR-1014-5p
Dapma7bEVm005595	dma_mature_scaffold02385-93367	TRUE	TRUE	TRUE	FALSE	TRUE	3	4	xtr-miR-199b
Dapma7bEVm005595	dma_star_scaffold02190-86051	TRUE	TRUE	TRUE	FALSE	TRUE	4	4	ame-miR-9c
Dapma7bEVm005765	dma_mature_scaffold00548-33742	TRUE	TRUE	TRUE	TRUE	TRUE	5	5	bmo-miR-2733f
Dapma7bEVm005765	dma_star_scaffold02385-93602	TRUE	FALSE	TRUE	TRUE	TRUE	4	4	aae-miR-2945-5p
Dapma7bEVm006006	dma_star_scaffold02385-93602	TRUE	TRUE	TRUE	FALSE	TRUE	2	4	aae-miR-2945-5p
Dapma7bEVm006116	dma_mature_scaffold01067-50308	TRUE	TRUE	TRUE	FALSE	TRUE	4	4	ame-miR-87
Dapma7bEVm006356	dma_mature_scaffold02861-115725	TRUE	TRUE	TRUE	FALSE	TRUE	3	4	ath-miR5595a
Dapma7bEVm006722	dma_mature_scaffold01036-50060	TRUE	TRUE	TRUE	TRUE	TRUE	6	5	ata-miR5084-5p
Dapma7bEVm006722	dma_mature_scaffold01067-50308	TRUE	TRUE	TRUE	TRUE	TRUE	4	5	ame-miR-87
Dapma7bEVm006722	dma_mature_scaffold02861-115725	TRUE	TRUE	TRUE	FALSE	TRUE	4	4	ath-miR5595a
Dapma7bEVm006722	dma_star_scaffold00115-9437	TRUE	FALSE	TRUE	TRUE	TRUE	4	4	aca-miR-2970-5p
Dapma7bEVm006987	dma_mature_scaffold00024-3741	TRUE	TRUE	TRUE	FALSE	TRUE	3	4	gga-miR-3064-5p
Dapma7bEVm007086	dma_mature_scaffold00024-3741	TRUE	TRUE	TRUE	TRUE	TRUE	3	5	gga-miR-3064-5p
Dapma7bEVm007086	dma_mature_scaffold00687-37543	TRUE	TRUE	TRUE	FALSE	TRUE	3	4	bdi-miR7756-3p
Dapma7bEVm007086	dma_mature_scaffold01361-53772	TRUE	TRUE	TRUE	TRUE	TRUE	5	5	dme-miR-34-5p
Dapma7bEVm007094	dma_mature_scaffold01361-53765	TRUE	TRUE	TRUE	FALSE	TRUE	4	4	ame-miR-317
Dapma7bEVm007133	dma_mature_scaffold01067-50308	TRUE	TRUE	TRUE	FALSE	TRUE	6	4	ame-miR-87
Dapma7bEVm007133	dma_mature_scaffold01361-53772	TRUE	TRUE	TRUE	FALSE	TRUE	6	4	dme-miR-34-5p
Dapma7bEVm007133	dma_star_scaffold02385-93604	TRUE	TRUE	TRUE	TRUE	TRUE	9	5	bta-miR-3601
Dapma7bEVm007778	dma_mature_scaffold00687-37543	TRUE	TRUE	TRUE	FALSE	TRUE	3	4	bdi-miR7756-3p
Dapma7bEVm007877	dma_star_scaffold00024-3744	TRUE	TRUE	TRUE	FALSE	TRUE	5	4	api-miR-13a
Dapma7bEVm007877	dma_star_scaffold02385-93604	TRUE	FALSE	TRUE	TRUE	TRUE	7	4	bta-miR-3601
Dapma7bEVm008122	dma_mature_scaffold01361-53772	TRUE	FALSE	TRUE	TRUE	TRUE	3	4	dme-miR-34-5p
Dapma7bEVm008122	dma_star_scaffold02190-86044	TRUE	TRUE	TRUE	FALSE	TRUE	3	4	bfl-miR-4872a
Dapma7bEVm008122	dma_star_scaffold02190-86054	TRUE	TRUE	TRUE	TRUE	TRUE	16	5	tca-miR-3821-3p
Dapma7bEVm008122	dma_star_scaffold02385-93604	TRUE	TRUE	TRUE	TRUE	FALSE	7	4	bta-miR-3601
Dapma7bEVm008426	dma_mature_scaffold00687-37543	TRUE	TRUE	TRUE	FALSE	TRUE	3	4	bdi-miR7756-3p
Dapma7bEVm008426	dma_mature_scaffold02190-86042	TRUE	TRUE	TRUE	TRUE	TRUE	2	5	ame-miR-3791
Dapma7bEVm008749	dma_mature_scaffold00548-33739	TRUE	TRUE	TRUE	TRUE	TRUE	4	5	bta-miR-409b
Dapma7bEVm009294	dma_mature_scaffold00512-31709	TRUE	TRUE	TRUE	TRUE	TRUE	7	5	atr-miR8565g
Dapma7bEVm009616	dma_mature_scaffold00560-33845	TRUE	FALSE	TRUE	TRUE	TRUE	5	4	tca-miR-3859-5p
Dapma7bEVm009665	dma_mature_scaffold00548-33739	TRUE	TRUE	TRUE	FALSE	TRUE	2	4	bta-miR-409b
Dapma7bEVm009700	dma_star_scaffold02190-86042	TRUE	TRUE	TRUE	FALSE	TRUE	6	4	cgr-miR-377-5p
Dapma7bEVm009914	dma_mature_scaffold02861-115725	TRUE	TRUE	TRUE	FALSE	TRUE	3	4	ath-miR5595a
Dapma7bEVm009914	dma_star_scaffold02190-86042	TRUE	TRUE	TRUE	FALSE	TRUE	5	4	cgr-miR-377-5p
Dapma7bEVm010238	dma_mature_scaffold00512-31709	TRUE	FALSE	TRUE	TRUE	TRUE	9	4	atr-miR8565g
Dapma7bEVm010238	dma_mature_scaffold02861-115725	TRUE	TRUE	TRUE	FALSE	TRUE	3	4	ath-miR5595a
Dapma7bEVm010238	dma_star_scaffold02385-93602	TRUE	FALSE	TRUE	TRUE	TRUE	3	4	aae-miR-2945-5p
Dapma7bEVm010301	dma_star_scaffold00115-9437	TRUE	TRUE	TRUE	FALSE	TRUE	3	4	aca-miR-2970-5p
Dapma7bEVm010309	dma_mature_scaffold00512-31709	TRUE	FALSE	TRUE	TRUE	TRUE	5	4	atr-miR8565g
Dapma7bEVm010309	dma_star_scaffold00115-9437	TRUE	FALSE	TRUE	TRUE	TRUE	7	4	aca-miR-2970-5p
Dapma7bEVm010309	dma_star_scaffold01361-53772	TRUE	TRUE	TRUE	TRUE	TRUE	3	5	sma-miR-8458-5p
Dapma7bEVm010309	dma_star_scaffold02190-86042	TRUE	FALSE	TRUE	TRUE	TRUE	6	4	cgr-miR-377-5p
Dapma7bEVm010309	dma_star_scaffold02385-93602	TRUE	FALSE	TRUE	TRUE	TRUE	7	4	aae-miR-2945-5p
Dapma7bEVm010618	dma_mature_scaffold02385-93367	TRUE	TRUE	TRUE	FALSE	TRUE	3	4	xtr-miR-199b
Dapma7bEVm010982	dma_mature_scaffold00024-3741	TRUE	TRUE	TRUE	TRUE	TRUE	4	5	gga-miR-3064-5p
Dapma7bEVm011115	dma_mature_scaffold00548-33739	TRUE	TRUE	TRUE	FALSE	TRUE	3	4	bta-miR-409b
Dapma7bEVm011115	dma_star_scaffold02190-86042	TRUE	TRUE	TRUE	FALSE	TRUE	6	4	cgr-miR-377-5p
Dapma7bEVm011173	dma_mature_scaffold01067-50308	TRUE	TRUE	TRUE	FALSE	TRUE	3	4	ame-miR-87
Dapma7bEVm011197	dma_mature_scaffold00024-3741	TRUE	TRUE	TRUE	TRUE	TRUE	3	5	gga-miR-3064-5p
Dapma7bEVm011197	dma_mature_scaffold02190-86054	TRUE	FALSE	TRUE	TRUE	TRUE	6	4	ame-miR-279c
Dapma7bEVm011370	dma_mature_scaffold02190-86044	TRUE	FALSE	TRUE	TRUE	TRUE	2	4	dpu-miR-279b
Dapma7bEVm011370	dma_mature_scaffold02190-86054	TRUE	FALSE	TRUE	TRUE	TRUE	3	4	ame-miR-279c
Dapma7bEVm011823	dma_mature_scaffold02545-101026	TRUE	TRUE	TRUE	FALSE	TRUE	5	4	dme-miR-1014-5p
Dapma7bEVm011823	dma_star_scaffold02190-86042	TRUE	TRUE	TRUE	FALSE	TRUE	3	4	cgr-miR-377-5p
Dapma7bEVm011823	dma_star_scaffold02385-93602	TRUE	FALSE	TRUE	TRUE	TRUE	4	4	aae-miR-2945-5p
Dapma7bEVm011975	dma_mature_scaffold02190-86054	TRUE	TRUE	TRUE	FALSE	TRUE	4	4	ame-miR-279c
Dapma7bEVm011979	dma_star_scaffold02385-93602	TRUE	FALSE	TRUE	TRUE	TRUE	5	4	aae-miR-2945-5p
Dapma7bEVm012292	dma_mature_scaffold01681-59485	TRUE	TRUE	TRUE	FALSE	TRUE	3	4	dpu-miR-31
Dapma7bEVm012381	dma_mature_scaffold00024-3741	TRUE	TRUE	TRUE	TRUE	TRUE	9	5	gga-miR-3064-5p
Dapma7bEVm012381	dma_mature_scaffold00687-37543	TRUE	TRUE	TRUE	FALSE	TRUE	5	4	bdi-miR7756-3p
Dapma7bEVm012381	dma_mature_scaffold01036-50060	TRUE	FALSE	TRUE	TRUE	TRUE	5	4	ata-miR5084-5p
Dapma7bEVm012381	dma_mature_scaffold01361-53769	TRUE	TRUE	TRUE	TRUE	TRUE	3	5	bma-miR-5882b
Dapma7bEVm012381	dma_mature_scaffold02190-86051	TRUE	TRUE	TRUE	TRUE	TRUE	6	5	aae-miR-9a
Dapma7bEVm013021	dma_mature_scaffold02861-115725	TRUE	TRUE	TRUE	TRUE	TRUE	3	5	ath-miR5595a
Dapma7bEVm014411	dma_mature_scaffold01361-53769	TRUE	TRUE	TRUE	FALSE	TRUE	3	4	bma-miR-5882b
Dapma7bEVm015017	dma_star_scaffold00115-9437	TRUE	FALSE	TRUE	TRUE	TRUE	4	4	aca-miR-2970-5p
Dapma7bEVm015119	dma_mature_scaffold01361-53772	TRUE	FALSE	TRUE	TRUE	TRUE	4	4	dme-miR-34-5p
Dapma7bEVm015119	dma_star_scaffold02385-93602	TRUE	TRUE	TRUE	FALSE	TRUE	4	4	aae-miR-2945-5p
Dapma7bEVm015141	dma_mature_scaffold02190-86051	TRUE	TRUE	TRUE	TRUE	TRUE	4	5	aae-miR-9a
Dapma7bEVm015315	dma_mature_scaffold00560-33845	TRUE	TRUE	TRUE	FALSE	TRUE	2	4	tca-miR-3859-5p
Dapma7bEVm015386	dma_mature_scaffold01681-59485	TRUE	TRUE	TRUE	FALSE	TRUE	4	4	dpu-miR-31
Dapma7bEVm015434	dma_mature_scaffold00512-31709	TRUE	TRUE	TRUE	TRUE	TRUE	9	5	atr-miR8565g
Dapma7bEVm015434	dma_mature_scaffold02861-115725	TRUE	TRUE	TRUE	FALSE	TRUE	5	4	ath-miR5595a
Dapma7bEVm015489	dma_mature_scaffold00560-33845	TRUE	TRUE	TRUE	FALSE	TRUE	4	4	tca-miR-3859-5p
Dapma7bEVm015489	dma_mature_scaffold01361-53769	TRUE	TRUE	TRUE	FALSE	TRUE	4	4	bma-miR-5882b
Dapma7bEVm015655	dma_mature_scaffold00512-31709	TRUE	TRUE	TRUE	TRUE	TRUE	4	5	atr-miR8565g
Dapma7bEVm015863	dma_mature_scaffold00024-3741	TRUE	FALSE	TRUE	TRUE	TRUE	5	4	gga-miR-3064-5p
Dapma7bEVm015863	dma_mature_scaffold00512-31368	TRUE	TRUE	TRUE	TRUE	TRUE	5	5	asu-miR-252-5p
Dapma7bEVm015863	dma_mature_scaffold01067-50308	TRUE	TRUE	TRUE	TRUE	TRUE	11	5	ame-miR-87
Dapma7bEVm015863	dma_star_scaffold00024-3545	TRUE	TRUE	TRUE	FALSE	TRUE	6	4	gma-miR5374-5p
Dapma7bEVm015863	dma_star_scaffold00024-3744	TRUE	TRUE	TRUE	TRUE	TRUE	6	5	api-miR-13a
Dapma7bEVm015863	dma_star_scaffold00115-9437	TRUE	FALSE	TRUE	TRUE	TRUE	6	4	aca-miR-2970-5p
Dapma7bEVm015863	dma_star_scaffold01067-50308	TRUE	TRUE	TRUE	FALSE	TRUE	4	4	ptc-miR828b-3p
Dapma7bEVm015863	dma_star_scaffold02190-86054	TRUE	FALSE	TRUE	TRUE	TRUE	9	4	tca-miR-3821-3p
Dapma7bEVm016135	dma_mature_scaffold00687-37543	TRUE	TRUE	TRUE	TRUE	TRUE	2	5	bdi-miR7756-3p
Dapma7bEVm016135	dma_mature_scaffold01361-53772	TRUE	FALSE	TRUE	TRUE	TRUE	21	4	dme-miR-34-5p
Dapma7bEVm017733	dma_star_scaffold00024-3744	TRUE	TRUE	TRUE	FALSE	TRUE	5	4	api-miR-13a
Dapma7bEVm017733	dma_star_scaffold01361-53772	TRUE	TRUE	TRUE	FALSE	TRUE	4	4	sma-miR-8458-5p
Dapma7bEVm018406	dma_mature_scaffold00024-3741	TRUE	TRUE	TRUE	FALSE	TRUE	10	4	gga-miR-3064-5p
Dapma7bEVm018406	dma_mature_scaffold00560-33845	TRUE	TRUE	TRUE	FALSE	TRUE	8	4	tca-miR-3859-5p
Dapma7bEVm018406	dma_mature_scaffold01361-53772	TRUE	TRUE	TRUE	TRUE	TRUE	6	5	dme-miR-34-5p
Dapma7bEVm018439	dma_mature_scaffold00512-31709	TRUE	TRUE	TRUE	TRUE	TRUE	19	5	atr-miR8565g
Dapma7bEVm018439	dma_mature_scaffold00560-33845	TRUE	FALSE	TRUE	TRUE	TRUE	8	4	tca-miR-3859-5p
Dapma7bEVm018439	dma_mature_scaffold01361-53772	TRUE	TRUE	TRUE	FALSE	TRUE	5	4	dme-miR-34-5p
Dapma7bEVm018439	dma_mature_scaffold02190-86042	TRUE	TRUE	TRUE	FALSE	TRUE	3	4	ame-miR-3791
Dapma7bEVm018446	dma_mature_scaffold00548-33742	TRUE	TRUE	TRUE	TRUE	TRUE	5	5	bmo-miR-2733f
Dapma7bEVm018446	dma_star_scaffold02385-93604	TRUE	FALSE	TRUE	TRUE	TRUE	3	4	bta-miR-3601
Dapma7bEVm018535	dma_mature_scaffold00024-3741	TRUE	FALSE	TRUE	TRUE	TRUE	4	4	gga-miR-3064-5p
Dapma7bEVm018544	dma_mature_scaffold01361-53765	TRUE	TRUE	TRUE	FALSE	TRUE	4	4	ame-miR-317
Dapma7bEVm018601	dma_star_scaffold02385-93604	TRUE	FALSE	TRUE	TRUE	TRUE	6	4	bta-miR-3601
Dapma7bEVm018777	dma_mature_scaffold00024-3741	TRUE	TRUE	TRUE	TRUE	TRUE	5	5	gga-miR-3064-5p
Dapma7bEVm018777	dma_mature_scaffold00548-33742	TRUE	TRUE	TRUE	FALSE	TRUE	6	4	bmo-miR-2733f
Dapma7bEVm018777	dma_mature_scaffold01036-50060	TRUE	FALSE	TRUE	TRUE	TRUE	5	4	ata-miR5084-5p
Dapma7bEVm018777	dma_mature_scaffold01361-53772	TRUE	FALSE	TRUE	TRUE	TRUE	5	4	dme-miR-34-5p
Dapma7bEVm018777	dma_star_scaffold00024-3545	TRUE	TRUE	TRUE	TRUE	TRUE	6	5	gma-miR5374-5p
Dapma7bEVm018777	dma_star_scaffold00024-3744	TRUE	TRUE	TRUE	FALSE	TRUE	6	4	api-miR-13a
Dapma7bEVm018777	dma_star_scaffold02190-86054	TRUE	TRUE	TRUE	TRUE	TRUE	10	5	tca-miR-3821-3p
Dapma7bEVm018790	dma_star_scaffold02190-86054	TRUE	FALSE	TRUE	TRUE	TRUE	3	4	tca-miR-3821-3p
Dapma7bEVm018833	dma_mature_scaffold00560-33845	TRUE	FALSE	TRUE	TRUE	TRUE	4	4	tca-miR-3859-5p
Dapma7bEVm018833	dma_mature_scaffold02385-93367	TRUE	TRUE	TRUE	FALSE	TRUE	3	4	xtr-miR-199b
Dapma7bEVm018833	dma_star_scaffold02385-93604	TRUE	FALSE	TRUE	TRUE	TRUE	7	4	bta-miR-3601
Dapma7bEVm019123	dma_mature_scaffold01361-53772	TRUE	TRUE	TRUE	TRUE	TRUE	4	5	dme-miR-34-5p
Dapma7bEVm019165	dma_mature_scaffold01361-53765	TRUE	TRUE	TRUE	FALSE	TRUE	3	4	ame-miR-317
Dapma7bEVm019270	dma_star_scaffold02190-86051	TRUE	TRUE	TRUE	TRUE	TRUE	3	5	ame-miR-9c
Dapma7bEVm020091	dma_mature_scaffold00560-33845	TRUE	FALSE	TRUE	TRUE	TRUE	4	4	tca-miR-3859-5p
Dapma7bEVm020091	dma_mature_scaffold02861-115725	TRUE	FALSE	TRUE	TRUE	TRUE	3	4	ath-miR5595a
Dapma7bEVm020366	dma_mature_scaffold00512-31709	TRUE	TRUE	TRUE	TRUE	TRUE	13	5	atr-miR8565g
Dapma7bEVm020366	dma_mature_scaffold01036-50064	TRUE	TRUE	TRUE	FALSE	TRUE	4	4	ath-miR5660
Dapma7bEVm020366	dma_mature_scaffold01361-53772	TRUE	TRUE	TRUE	FALSE	TRUE	4	4	dme-miR-34-5p
Dapma7bEVm022748	dma_mature_scaffold01036-50064	TRUE	TRUE	TRUE	FALSE	TRUE	4	4	ath-miR5660
Dapma7bEVm022748	dma_mature_scaffold01067-50308	TRUE	TRUE	TRUE	FALSE	TRUE	3	4	ame-miR-87
Dapma7bEVm023133	dma_mature_scaffold01681-59485	TRUE	FALSE	TRUE	TRUE	TRUE	2	4	dpu-miR-31
Dapma7bEVm023433	dma_star_scaffold02385-93602	TRUE	FALSE	TRUE	TRUE	TRUE	4	4	aae-miR-2945-5p
Dapma7bEVm023794	dma_mature_scaffold00024-3741	FALSE	TRUE	TRUE	TRUE	TRUE	5	4	gga-miR-3064-5p
Dapma7bEVm023794	dma_mature_scaffold00642-36555	TRUE	TRUE	TRUE	FALSE	TRUE	3	4	aae-miR-133
Dapma7bEVm023794	dma_mature_scaffold02190-86051	TRUE	FALSE	TRUE	TRUE	TRUE	5	4	aae-miR-9a
Dapma7bEVm023794	dma_star_scaffold00115-9437	TRUE	FALSE	TRUE	TRUE	TRUE	4	4	aca-miR-2970-5p
Dapma7bEVm023794	dma_star_scaffold00473-30815	TRUE	TRUE	TRUE	TRUE	TRUE	6	5	tca-miR-1-5p
Dapma7bEVm023794	dma_star_scaffold01067-50308	TRUE	FALSE	TRUE	TRUE	TRUE	3	4	ptc-miR828b-3p
Dapma7bEVm023901	dma_mature_scaffold00560-33845	TRUE	TRUE	TRUE	FALSE	TRUE	9	4	tca-miR-3859-5p
Dapma7bEVm023901	dma_mature_scaffold01361-53769	TRUE	TRUE	TRUE	FALSE	TRUE	5	4	bma-miR-5882b
Dapma7bEVm023901	dma_mature_scaffold02190-86051	TRUE	FALSE	TRUE	TRUE	TRUE	6	4	aae-miR-9a
Dapma7bEVm023901	dma_star_scaffold00115-9437	TRUE	TRUE	TRUE	FALSE	TRUE	3	4	aca-miR-2970-5p
Dapma7bEVm023901	dma_star_scaffold02385-93602	TRUE	FALSE	TRUE	TRUE	TRUE	8	4	aae-miR-2945-5p
Dapma7bEVm024716	dma_star_scaffold02190-86051	TRUE	TRUE	FALSE	TRUE	TRUE	2	4	ame-miR-9c
Dapma7bEVm026728	dma_star_scaffold02190-86042	TRUE	TRUE	TRUE	FALSE	TRUE	4	4	cgr-miR-377-5p
Dapma7bEVm027601	dma_mature_scaffold00548-33742	TRUE	TRUE	TRUE	FALSE	TRUE	5	4	bmo-miR-2733f
Dapma7bEVm027601	dma_mature_scaffold02385-93367	TRUE	TRUE	TRUE	FALSE	TRUE	3	4	xtr-miR-199b
Dapma7bEVm027601	dma_star_scaffold02190-86051	TRUE	TRUE	TRUE	FALSE	TRUE	3	4	ame-miR-9c
Dapma7bEVm027667	dma_mature_scaffold02545-101026	TRUE	TRUE	TRUE	FALSE	TRUE	3	4	dme-miR-1014-5p
Dapma7bEVm027686	dma_mature_scaffold00024-3741	TRUE	TRUE	TRUE	TRUE	FALSE	10	4	gga-miR-3064-5p
Dapma7bEVm027686	dma_mature_scaffold00548-33739	TRUE	TRUE	TRUE	TRUE	FALSE	8	4	bta-miR-409b
Dapma7bEVm027686	dma_mature_scaffold01361-53772	TRUE	TRUE	TRUE	TRUE	FALSE	7	4	dme-miR-34-5p
Dapma7bEVm027932	dma_mature_scaffold00024-3741	TRUE	FALSE	TRUE	TRUE	TRUE	10	4	gga-miR-3064-5p
Dapma7bEVm027932	dma_mature_scaffold00548-33739	TRUE	TRUE	TRUE	TRUE	TRUE	10	5	bta-miR-409b
Dapma7bEVm027932	dma_mature_scaffold01036-50060	TRUE	FALSE	TRUE	TRUE	TRUE	8	4	ata-miR5084-5p
Dapma7bEVm027932	dma_mature_scaffold01036-50064	TRUE	TRUE	TRUE	FALSE	TRUE	8	4	ath-miR5660
Dapma7bEVm027932	dma_mature_scaffold01361-53772	TRUE	FALSE	TRUE	TRUE	TRUE	8	4	dme-miR-34-5p
Dapma7bEVm027932	dma_mature_scaffold01681-59485	TRUE	TRUE	TRUE	FALSE	TRUE	6	4	dpu-miR-31
Dapma7bEVm027932	dma_mature_scaffold02545-101026	TRUE	TRUE	TRUE	TRUE	TRUE	4	5	dme-miR-1014-5p
Dapma7bEVm027932	dma_star_scaffold00115-9437	TRUE	TRUE	TRUE	FALSE	TRUE	8	4	aca-miR-2970-5p
Dapma7bEVm028075	dma_mature_scaffold00548-33742	TRUE	TRUE	TRUE	FALSE	TRUE	4	4	bmo-miR-2733f
Dapma7bEVm028075	dma_mature_scaffold01361-53769	TRUE	TRUE	TRUE	FALSE	TRUE	4	4	bma-miR-5882b
Dapma7bEVm028075	dma_star_scaffold01067-50308	TRUE	TRUE	TRUE	TRUE	TRUE	7	5	ptc-miR828b-3p
Dapma7bEVm028075	dma_star_scaffold02190-86042	TRUE	TRUE	TRUE	FALSE	TRUE	5	4	cgr-miR-377-5p
Dapma7bEVm028075	dma_star_scaffold02385-93602	TRUE	TRUE	TRUE	FALSE	TRUE	6	4	aae-miR-2945-5p
Dapma7bEVm028255	dma_mature_scaffold01036-50064	TRUE	TRUE	TRUE	TRUE	TRUE	3	5	ath-miR5660
Dapma7bEVm028255	dma_mature_scaffold02545-101026	FALSE	TRUE	TRUE	TRUE	TRUE	5	4	dme-miR-1014-5p
Dapma7bEVm028255	dma_star_scaffold00024-3744	TRUE	TRUE	TRUE	FALSE	TRUE	5	4	api-miR-13a
Dapma7bEVm028334	dma_mature_scaffold00687-37543	TRUE	TRUE	TRUE	TRUE	FALSE	11	4	bdi-miR7756-3p
Dapma7bEVm028334	dma_mature_scaffold02190-86051	TRUE	TRUE	TRUE	TRUE	FALSE	11	4	aae-miR-9a
Dapma7bEVm028334	dma_star_scaffold00473-30815	TRUE	TRUE	TRUE	TRUE	FALSE	6	4	tca-miR-1-5p
Dapma7bEVm028334	dma_star_scaffold02385-93602	TRUE	TRUE	TRUE	TRUE	FALSE	14	4	aae-miR-2945-5p
Dapma7bEVm028377	dma_mature_scaffold02861-115725	TRUE	TRUE	TRUE	FALSE	TRUE	2	4	ath-miR5595a
Dapma7bEVm028527	dma_mature_scaffold01361-53765	TRUE	TRUE	TRUE	FALSE	TRUE	3	4	ame-miR-317
Dapma7bEVm028527	dma_star_scaffold01067-50308	TRUE	TRUE	TRUE	FALSE	TRUE	2	4	ptc-miR828b-3p
Dapma7bEVm028551	dma_mature_scaffold00560-33845	TRUE	TRUE	TRUE	FALSE	TRUE	6	4	tca-miR-3859-5p
Dapma7bEVm028868	dma_mature_scaffold01036-50064	TRUE	TRUE	TRUE	FALSE	TRUE	3	4	ath-miR5660
Dapma7bEVm028868	dma_star_scaffold00115-9437	TRUE	TRUE	TRUE	FALSE	TRUE	4	4	aca-miR-2970-5p
Dapma7bEVm028965	dma_mature_scaffold00560-33845	TRUE	FALSE	TRUE	TRUE	TRUE	5	4	tca-miR-3859-5p
Dapma7bEVm028992	dma_mature_scaffold02190-86051	TRUE	TRUE	TRUE	TRUE	TRUE	4	5	aae-miR-9a
Dapma7bEVm029283	dma_mature_scaffold01036-50060	TRUE	TRUE	TRUE	FALSE	TRUE	3	4	ata-miR5084-5p
Dapma7bEVm029283	dma_mature_scaffold01361-53772	TRUE	TRUE	TRUE	FALSE	TRUE	6	4	dme-miR-34-5p
Dapma7bEVm029656	dma_mature_scaffold00548-33742	TRUE	TRUE	TRUE	FALSE	TRUE	5	4	bmo-miR-2733f
Dapma7bEVm029656	dma_mature_scaffold00687-37543	TRUE	TRUE	TRUE	FALSE	TRUE	5	4	bdi-miR7756-3p
Dapma7bEVm029656	dma_mature_scaffold02190-86042	TRUE	TRUE	TRUE	FALSE	TRUE	3	4	ame-miR-3791
Dapma7bEVm029656	dma_star_scaffold02385-93604	TRUE	TRUE	TRUE	FALSE	TRUE	6	4	bta-miR-3601
Dapma7bEVm030423	dma_mature_scaffold01361-53772	TRUE	FALSE	TRUE	TRUE	TRUE	6	4	dme-miR-34-5p
Dapma7bEVm030423	dma_mature_scaffold02385-93367	TRUE	TRUE	TRUE	FALSE	TRUE	3	4	xtr-miR-199b
Dapma7bEVm030451	dma_mature_scaffold00512-31368	TRUE	FALSE	TRUE	TRUE	TRUE	6	4	asu-miR-252-5p
Dapma7bEVm030451	dma_mature_scaffold00512-31709	TRUE	TRUE	TRUE	TRUE	TRUE	5	5	atr-miR8565g
Dapma7bEVm030451	dma_mature_scaffold00548-33739	TRUE	TRUE	TRUE	TRUE	TRUE	16	5	bta-miR-409b
Dapma7bEVm030451	dma_mature_scaffold00560-33845	TRUE	TRUE	TRUE	FALSE	TRUE	8	4	tca-miR-3859-5p
Dapma7bEVm030451	dma_mature_scaffold01361-53772	TRUE	TRUE	TRUE	TRUE	TRUE	11	5	dme-miR-34-5p
Dapma7bEVm030451	dma_star_scaffold00115-9437	TRUE	FALSE	TRUE	TRUE	TRUE	8	4	aca-miR-2970-5p
Dapma7bEVm030451	dma_star_scaffold02190-86042	TRUE	TRUE	TRUE	TRUE	TRUE	7	5	cgr-miR-377-5p
Dapma7bEVm030451	dma_star_scaffold02385-93602	TRUE	TRUE	TRUE	FALSE	TRUE	14	4	aae-miR-2945-5p
Dapma7bEVm030451	dma_star_scaffold02385-93604	TRUE	TRUE	TRUE	TRUE	TRUE	10	5	bta-miR-3601
