## Supplementary Table 9 for "*Daphnia magna* modifies its gene expression extensively in response to caloric restriction revealing a novel effect on haemoglobin isoform preference"

### Sheet: Sheet1
Supplementary Table S9. Gene descriptions for genes included in Table 3, annotations for each of the four possible combinations is shown. CR = caloric restriction.
Gene Name	Gene description	Mean expression
Higher mRNA in CR versus lower miRNA in CR
Dapma7bEVm000535	Pancreatic lipase-related protein	4358.07
Dapma7bEVm000963	Acyl-coenzyme A:6-aminopenicillanic-acid-acyltransferase 40 kDa form	777.912
Dapma7bEVm001993	Uncharacterized protein CG12560	894.165
Dapma7bEVm002345	Haptoglobin-related protein Jonah 44E Melanization protease 1, Serine protease easter	117.993
Dapma7bEVm004089	Macrophage MHC class I receptor 2 protein	210.593
Dapma7bEVm004753	Cystathionine gamma-lyase	1083.65
Dapma7bEVm005342	Uncharacterized protein	774.935
Dapma7bEVm005346	conserved protein	359.708
Dapma7bEVm005595	expressed protein/ARP2_G13422 Uncharacterized protein Uncharacterized protein	7287.35
Dapma7bEVm005765	conserved protein	528.515
Dapma7bEVm008122	expressed protein Uncharacterized protein Uncharacterized protein	726.503
Dapma7bEVm008749	Endocuticle structural glycoprotein SgAbd-2 Uncharacterized protein	21.819
Dapma7bEVm010238	membrane glycoprotein lig-1 nfx1-type zinc finger-containing protein tartan Uncharacterized protein	1043.33
Dapma7bEVm010309	conserved protein/ARP2_G1086 Poly Uncharacterized protein	580.094
Dapma7bEVm010982	Elongation of very long chain fatty acids protein	58.3417
Dapma7bEVm011823	Failed axon connections Uncharacterized protein	118.879
Dapma7bEVm015119	Endocuticle structural glycoprotein SgAbd-2	800.729
Dapma7bEVm015315	4-coumarate--CoA ligase	1690.65
Dapma7bEVm015863	Uncharacterized protein	594.703
Dapma7bEVm018406	Collagen iv alpha 1 chain	1272.86
Dapma7bEVm018446	conserved protein Uncharacterized protein Uncharacterized protein	26970.7
Dapma7bEVm018535	Glutamate receptor, ionotropic kainate	735.212
Dapma7bEVm018601	Histone-lysine N-methyltransferase Suv4-20	10277.6
Dapma7bEVm018777	conserved protein Uncharacterized protein	60.0427
Dapma7bEVm023794	conserved protein para-nitrobenzyl esterase Uncharacterized protein	13.1763
Dapma7bEVm023901	conserved protein	380.744
Dapma7bEVm027667	Uncharacterized protein Uncharacterized protein CG12560	2335.05
Dapma7bEVm027932	cystathionine beta-lyase/ARP2_G2016 Cystathionine gamma-lyase	385.948
Dapma7bEVm028255	Uncharacterized protein	20.777
Dapma7bEVm028334	conserved protein Uncharacterized protein	3721.1
Dapma7bEVm028527	Cuticle protein cuticle protein/ARP2_G11211 Uncharacterized protein	244.815
Dapma7bEVm029656	Uncharacterized protein	979.957
Dapma7bEVm030451	Jmjc domain-containing histone demethylation protein	308.085
Higher mRNA in CR versus higher miRNA in CR
Dapma7bEVm000390	Glutamate carboxypeptidase	1007.49
Dapma7bEVm000535	Pancreatic lipase-related protein	4358.07
Dapma7bEVm002471	CG4362 Chitin_bind_3, Chitin binding domain Uncharacterized protein	1088.58
Dapma7bEVm004753	Cystathionine gamma-lyase	1083.65
Dapma7bEVm004854	Uncharacterized protein	5616.38
Dapma7bEVm005278	Uncharacterized protein Uncharacterized protein	4465.24
Dapma7bEVm005331	Serine protease	407.781
Dapma7bEVm005346	conserved protein	359.708
Dapma7bEVm005595	expressed protein/ARP2_G13422 Uncharacterized protein Uncharacterized protein	7287.35
Dapma7bEVm006116	Lethal (3)malignant blood neoplasm	562.331
Dapma7bEVm006356	Uncharacterized protein	26.9245
Dapma7bEVm006722	DNA (cytosine-5)-methyltransferase 3A	5981.53
Dapma7bEVm007094	Uncharacterized protein CG6865	39.3457
Dapma7bEVm009914	Deoxyribonuclease i	212.84
Dapma7bEVm010238	membrane glycoprotein lig-1 nfx1-type zinc finger-containing protein tartan Uncharacterized protein	1043.33
Dapma7bEVm010309	conserved protein/ARP2_G1086 Poly Uncharacterized protein	580.094
Dapma7bEVm012292	RE24790p	167.995
Dapma7bEVm012381	Uncharacterized protein	210.793
Dapma7bEVm013021	Uncharacterized protein	21.4672
Dapma7bEVm015386	Insulin growth factor-binding protein 7 Uncharacterized protein	1375.53
Dapma7bEVm015863	Uncharacterized protein	594.703
Dapma7bEVm018544	Chorion peroxidase precursor	3573.98
Dapma7bEVm018777	conserved protein Uncharacterized protein	60.0427
Dapma7bEVm019123	Ankyrin	162.596
Dapma7bEVm019165	Chorion peroxidase precursor	1496.82
Dapma7bEVm022748	Indole-3-acetaldehyde oxidase	1902.23
Dapma7bEVm023794	conserved protein para-nitrobenzyl esterase Uncharacterized protein	13.1763
Dapma7bEVm027601	Chromosome 7 scaf14703 Uncharacterized protein	453.948
Dapma7bEVm027932	cystathionine beta-lyase/ARP2_G2016 Cystathionine gamma-lyase	385.948
Dapma7bEVm028334	conserved protein Uncharacterized protein	3721.1
Dapma7bEVm029656	Uncharacterized protein	979.957
Dapma7bEVm030423	ATP-binding cassette sub-family B member	88.6828
Dapma7bEVm030451	Jmjc domain-containing histone demethylation protein	308.085
Lower mRNA in CR versus higher miRNA in CR
Dapma7bEVm015434	conserved protein	589.627
Dapma7bEVm020091	Uncharacterized protein	36.5694
Dapma7bEVm027686	Testis development protein nyd-sp29 Uncharacterized protein Uncharacterized protein	22.5511
Dapma7bEVm028377	conserved protein conserved protein/ARP2_G11706	157.049
Lower mRNA in CR versus lower miRNA in CR
Dapma7bEVm018439	Ecdysis triggering hormone receptor	6382.55
Dapma7bEVm018790	Uncharacterized protein Uncharacterized protein	52.8349
Dapma7bEVm018833	Uncharacterized protein	36.8037
Dapma7bEVm019270	Clip-domain serine protease Uncharacterized protein	5.87396
Dapma7bEVm027686	Testis development protein nyd-sp29 Uncharacterized protein Uncharacterized protein	22.5511
