## Supplementary Table 10 for "*Daphnia magna* modifies its gene expression extensively in response to caloric restriction revealing a novel effect on haemoglobin isoform preference"

### Sheet: Fig4.GOterms
Supplementary Table S10. GO terms and descriptions for each numbered circle in Figure 4.
Circle number in Figure 4.	GO term description	GO term
1	carbohydratemetabolic process	GO:0005975
2	protein import	GO:0017038
3	cellular iron ion homeostasis	GO:0006879
4	chitin metabolic process	GO:0006030
5	protein phosphorylation	GO:0006468
6	proteolysis	GO:0006508
7	translation	GO:0006412
8	intracellular protein transport	GO:0006886
9	homophilic cell adhesion	GO:0007156
10	cell redox homeostasis	GO:0045454
11	protein folding	GO:0006457
12	cellular protein complex disassembly	GO:0043624
13	GPI anchor metabolic process	GO:0006505
14	Wnt signaling pathway	GO:0016055
15	regulation of biological quality	GO:0065008
16	gene expression	GO:0010467
17	ATP hydrolysis coupled proton transport	GO:0015991
18	DNA-dependent DNA replication	GO:0006261
19	proteolysis involved in cellular protein catabolic process	GO:0051603
20	nucleosome assembly	GO:0006334
21	vesicle-mediated transport	GO:0016192
22	CTP biosynthetic process	GO:0006241
23	regulation of transcription, DNA-templated	GO:0006355
24	regulation of actin filament polymerization	GO:0030833
25	protein localization to endoplasmic reticulum	GO:0070972
26	tRNA aminoacylation for protein translation	GO:0006418
27	catalytic activity	GO:0003824
28	hydrolase activity, hydrolyzing O-glycosyl compounds	GO:0004553
29	chitin binding	GO:0008061
30	structural constituent of cuticle	GO:0042302
31	heme binding	GO:0020037
32	iron ion binding	GO:0005506
33	protein tyrosine kinase activity	GO:0004713
34	oxidoreductase activity	GO:0016705
35	pyridoxal phosphate binding	GO:0030170
36	acid phosphatase activity	GO:0003993
37	serine-type endopeptidase activity	GO:0004252
38	cation binding	GO:0043169
39	mRNA guanylyltransferase activity	GO:0004484
40	ferric iron binding	GO:0008199
41	catalase activity	GO:0004096
42	inositol-1,4,5-trisphosphate3-kinase activity	GO:0008440
43	metallocarboxypeptidase activity	GO:0004181
44	extracellular matrix structural constituent	GO:0005201
45	dipeptidase activity	GO:0016805
46	structural constituent of ribosome	GO:0003735
47	GTPase activity	GO:0003924
48	structural molecule activity	GO:0005198
49	GTP binding	GO:0005525
50	amide binding	GO:0033218
51	unfolded protein binding	GO:0051082
52	chromatin binding	GO:0003682
53	oligosaccharyl transferase activity	GO:0004576
54	oxidoreductase activity, acting on the CH-NH group of donors	GO:0016645
55	aminoacyl-tRNA ligase activity	GO:0004812
56	protein binding	GO:0005515
57	translation factor activity, RNA binding	GO:0008135
58	nucleoside diphosphate kinase activity	GO:0004550
59	histone-lysine N-methyltransferase activity	GO:0018024
60	calcium ion binding	GO:0005509
61	threonine-type endopeptidase activity	GO:0004298
62	enzyme binding	GO:0019899
63	microtubule binding	GO:0008017
64	DNA binding	GO:0003677
65	microtubule motor activity	GO:0003777
